# A nanoscale map of the human cell surface proteome reveals spatial and functional organization

**DOI:** 10.1101/2025.02.12.637979

**Authors:** Brendan M. Floyd, Elizabeth L. Schmidt, Nicholas A. Till, Benjamin S. Waldman, Jonathan L. Yang, Pinyu Liao, Benson M. George, Jan E. Carette, Ryan A. Flynn, Carolyn R. Bertozzi

## Abstract

The cell surface proteome governs processes essential for development, immunity, and disease, yet its large-scale spatial organization remains uncharted. Here, we systematically map the surface proteome of human T-lymphocytes and B-lymphoblasts using proximity labeling of 85 antigens. Coupled with data-independent acquisition mass spectrometry, this approach reveals functional modules, including known complexes like the T-cell receptor alongside clusters not previously implicated in cell membrane functions. Notably, we identify mitochondrial proteins at the surface, suggesting they may bear underappreciated roles at the plasma membrane. A machine learning classifier predicts surface protein associations, revealing IL10RB’s regulation of type I interferon signaling. Spatial modeling distinguishes widely dispersed from localized antigens, indicating active mechanisms of surface organization. In summary, this work provides a large-scale map of the human surfaceome and a resource for exploring its spatial and functional organization.
