## Supplementary Table 5 for "A nanoscale map of the human cell surface proteome reveals spatial and functional organization"

### Sheet: Sheet1
Antibody	Source	Identifier	Validation
Mouse IgG isotype control	Thermo Scientific	Cat# 31903; RRID: AB_10959891	NA
Rabbit IgG isotype control	Thermo Scientific	Cat# 026102; RRID: AB_2532938	NA
Anti-CD45/PTPRC clone H130	BD Biosciences	Cat# 555480; RRID: AB_395872	https://www.bdbiosciences.com/en-us/products/reagents/flow-cytometry-reagents/research-reagents/single-color-antibodies-ruo/purified-mouse-anti-human-cd45.555480?tab=product_details
Anti-HLA-A/B/C clone W6/32	BioLegend	Cat# 311402; RRID: AB_314871	https://www.biolegend.com/en-gb/products/purified-anti-human-hla-a-b-c-antibody-1874?GroupID=BLG5954
Anti-CD71/TFRC clone CY1G4	BioLegend	Cat# 334102; RRID: AB_1134247	https://www.biolegend.com/nl-be/products/purified-anti-human-cd71-antibody-4906
Anti-ITGB1 clone TS2/16	BioLegend	Cat# 303002; RRID: AB_314317	https://www.biolegend.com/en-gb/products/purified-anti-human-cd29-antibody-855?GroupID=BLG10310
Anti-SF1 clone OTI7H9	Thermo Scientific	Cat# MA5-27159; RRID: AB_2725336	https://www.thermofisher.com/antibody/product/SF1-Antibody-clone-OTI7H9-Monoclonal/MA5-27159
Anti-DDX21 rabbit polyclonal	Novus biologicals	Cat# NB100-1718; RRID: AB_2092708	https://www.novusbio.com/products/ddx21-antibody_nb100-1718?srsltid=AfmBOorgLc_ZnmpDXSp8TWT_4gtES94Luedd2UfxmUD9vZ7kbAOpmyCs
Anti-CD2 clone RPA-2.10	BioLegend	Cat# 300202; RRID: AB_314026	https://www.biolegend.com/en-gb/products/purified-anti-human-cd2-antibody-822
Anti-CD222/IGF2R clone QA19A18	BioLegend	Cat# 364202; RRID: AB_2892438	https://www.biolegend.com/fr-fr/products/purified-anti-human-cd222-igf2r-recombinant-antibody-20815
Anti-CD328/Siglec-7 clone 6-434	BioLegend	Cat# 339202; RRID: AB_1501162	https://www.biolegend.com/en-gb/products/purified-anti-human-cd328-siglec-7-antibody-5646
Anti-Siglec-9 clone K8	BioLegend	Cat# 351502; RRID: AB_10896430	https://www.biolegend.com/ja-jp/products/purified-anti-human-siglec-9-antibody-7101
Anti-HLA-F clone 3D11	BioLegend	Cat# 373202; RRID: AB_2650870	https://www.biolegend.com/fr-ch/products/purified-anti-human-hla-f-antibody-14179
Anti-CD1d clone 51.1	BioLegend	Cat# 350302; RRID: AB_10641848	https://www.biolegend.com/nl-be/products/purified-anti-human-cd1d-antibody-6914
Anti-CD46 clone TRA-2-10	BioLegend	Cat# 352404; RRID: AB_10900243	https://www.biolegend.com/en-gb/products/purified-anti-human-cd46-antibody-7350
Anti-CD166 clone 3A6	BioLegend	Cat# 343902; RRID: AB_2223892	https://www.biolegend.com/fr-ch/products/purified-anti-human-cd166-antibody-6054
Anti-CD81 clone 5A6	BioLegend	Cat# 349502; RRID: AB_10642023	https://www.biolegend.com/nl-nl/products/purified-anti-human-cd81-tapa-1-antibody-6765
Anti-CD43 clone CD43-10G7	BioLegend	Cat# 343202; RRID: AB_1659198	https://www.biolegend.com/en-gb/products/purified-anti-human-cd43-antibody-6010
Anti-CD48 clone BJ40	BioLegend	Cat# 336702; RRID: AB_1227561	https://www.biolegend.com/en-ie/products/purified-anti-human-cd48-antibody-5356?displayInline=true&filename=Purified%20anti-human%20CD48%20Antibody.pdf&leftRightMargin=15&pdf=true&topBottomMargin=15&v=20241102123737
Anti-CD221 clone 1H7	BioLegend	Cat# 351802; RRID: AB_10896950	https://www.biolegend.com/de-at/products/purified-anti-human-cd221-igf-1r-antibody-7222?GroupID=BLG9365
Anti-CD58 clone TS2/9	BioLegend	Cat# 330902; RRID: AB_1186186	http://biolegend.com/fr-ch/products/purified-anti-human-cd58-lfa-3-antibody-5034?GroupID=BLG10033
Anti-ICAM3/CD50 clone CBR-IC3/1	BioLegend	Cat# 330002; RRID: AB_1186142	https://www.biolegend.com/fr-fr/products/purified-anti-human-cd50-icam-3-antibody-5026
Anti-CD18/ITGB2 clone 1B4	BioLegend	Cat# 373402; RRID: AB_2650942	https://www.biolegend.com/de-at/products/purified-anti-human-cd18-antibody-14211
Anti-B2M clone 2M2	BioLegend	Cat# 316302; RRID: AB_492835	https://www.biolegend.com/en-ie/products/purified-anti-human-beta2-microglobulin-antibody-3078
Anti-CD147/BSG clone HIM6	BioLegend	Cat# 306202; RRID: AB_314586	https://www.biolegend.com/nl-be/products/purified-anti-human-cd147-antibody-729
Anti-CD38 clone HIT2	BioLegend	Cat# 303502; RRID: AB_314354	https://www.biolegend.com/nl-be/products/purified-anti-human-cd38-antibody-748
Anti-CD59 clone H19	BioLegend	Cat# 304702; RRID: AB_314453	https://www.biolegend.com/de-de/products/purified-anti-human-cd59-antibody-890
Anti-CD5 clone L17F12	BioLegend	Cat# 364002; RRID: AB_2564477	https://www.biolegend.com/de-at/products/purified-anti-human-cd5-antibody-10465
Anti-CD3 clone OKT3	BioLegend	Cat# 317302; RRID: AB_571926	https://www.biolegend.com/fr-ch/products/purified-anti-human-cd3-antibody-3642?GroupID=BLG4203
Anti-CD28 clone CD28.2	BioLegend	Cat# 302902; RRID: AB_314303	https://www.biolegend.com/de-at/products/purified-anti-human-cd28-antibody-632
Anti-Notch1 clone MHN1-519	BioLegend	Cat# 352102; RRID: AB_10901001	https://www.biolegend.com/nl-nl/products/purified-anti-human-notch-1-antibody-7283
Anti-CD1a clone Hl149	BioLegend	Cat# 300102; RRID: AB_314015	https://www.biolegend.com/en-gb/products/purified-anti-human-cd1a-antibody-704
Anti-NCSTN clone 9C3	BioLegend	Cat# 852302; RRID: AB_2728591	https://www.biolegend.com/en-gb/products/purified-anti-nicastrin-antibody-15611?GroupID=GROUP32
Anti-Notch3 clone MHN3-21	BioLegend	Cat# 345402; RRID: AB_1953252	https://www.biolegend.com/en-gb/products/purified-anti-human-notch-3-antibody-6258
Anti-TCR a/b clone IP26	BioLegend	Cat# 306702; RRID: AB_314628	https://www.biolegend.com/en-gb/products/purified-anti-human-tcr-alpha-beta-antibody-775
Anti-CD82 clone ASL-24	BioLegend	Cat# 342102; RRID: AB_1595421	https://www.biolegend.com/fr-ch/products/purified-anti-human-cd82-antibody-5887?GroupID=BLG6665
Anti-CD62L clone QA18A42	BioLegend	Cat# 306902; RRID: AB_2888837	https://www.biolegend.com/fr-lu/products/purified-anti-human-cd62l-recombinant-antibody-20220
Anti-CD156c clone SHM14	BioLegend	Cat# 352702; RRID: AB_10897813	https://www.biolegend.com/fr-ch/products/purified-anti-human-cd156c-adam10-antibody-7443
Anti-CD47 clone CC2C6	BioLegend	Cat# 323102; RRID: AB_756132	https://www.biolegend.com/nl-be/products/purified-anti-human-cd47-antibody-3705
Anti-CD30/TNFRSF8 clone BY88	BioLegend	Cat# 333902; RRID: AB_1134022	https://www.biolegend.com/fr-ch/products/purified-anti-human-cd30-antibody-4875?GroupID=BLG5847
Anti-SF1 clone 2E12	Abnova	Cat# H00007536-M01; RRID: AB_607016	https://www.abnova.com/en-global/product/detail/H00007536-M01
Anti-SURF6 rabbit polyclonal	Thermo Scientific	Cat# PA5-54841; RRID: AB_2648093	https://www.thermofisher.com/antibody/product/SURF6-Antibody-Polyclonal/PA5-54841
Anti-TFAM 1 rabbit polyclonal	Cell signaling	Cat# 7495S; RRID: AB_10841294	https://www.cellsignal.com/products/primary-antibodies/tfam-antibody/7495?srsltid=AfmBOooG25ym027kOhHuaTFNcrkWCD7XAxG2v0rwGaT0qiADwSUY2T_g
Anti-TFAM 2 clone HL2012	Thermo Scientific	Cat# MA5-47258; RRID: AB_2938330	https://www.thermofisher.com/antibody/product/TFAM-Antibody-clone-HL2012-Recombinant-Monoclonal/MA5-47258
Anti-TFAM 3 rabbit polyclonal	Proteintech	Cat# 23996-1-AP; RRID: AB_2879395	https://www.ptglab.com/products/TFAM-Antibody-23996-1-AP.htm?srsltid=AfmBOoqh8aM-I2i0VRkRJiDs9oJHck1AgyJzVv-d_-zP-LHZ5Si8hCW1
Anti-COX5B 1 rabbit polyclonal	Novus biologicals	Cat# NBP2-92927-0.1ml; RRID: AB_3462818	https://www.novusbio.com/products/cox5b-antibody_nbp2-92927?srsltid=AfmBOopQhCr2sWVVz8QOt1D6m3SHpXRMnvKF7-JT4uv6uaYhgrPDntC6
Anti-COX5B 2 rabbit polyclonal	Thermo Scientific	Cat# PA5-56963; RRID: AB_2640099	https://www.thermofisher.com/antibody/product/COX5B-Antibody-Polyclonal/PA5-56963
Anti-SDHB 1 rabbit polyclonal	Novus biologicals	Cat# NBP3-07786-100ug; RRID: AB_3555166	https://www.novusbio.com/products/sdhb-antibody-sdhb-2126_nbp3-07786?srsltid=AfmBOorfDCgzIMzM2WfV1ffVRWuYSfHMa-D0OQl0V30gZt_MxvwP5WjP
Anti-SDHB 2 rabbit polyclonal	Thermo Scientific	Cat# 459230; RRID: AB_2532233	https://www.thermofisher.com/antibody/product/SDHB-Antibody-clone-21A11AE7-Monoclonal/459230
Anti-SDHB 3 rabbit polyclonal	Proteintech	Cat# 10620-1-AP; RRID: AB_2285522	https://www.ptglab.com/products/SDHB-Antibody-10620-1-AP.htm?srsltid=AfmBOopeXn31evk_nmqcCmwc6-AOaTGF44dy9oz4frV189dRqJssnp3p
Anti-FUS rabbit polyclonal	Proteintech	Cat# 11570-1-AP; RRID: AB_2247082	https://www.ptglab.com/products/FUS-Antibody-11570-1-AP.htm?srsltid=AfmBOoqPWDZW2wIA7p1mh6dUYcJDD-6SjF3xOAb3umgU2xFPu57pX4sz
Anti-CD19 clone SJ25C1	BioLegend	Cat# 363002; RRID: AB_2563988	https://www.biolegend.com/de-at/products/purified-anti-human-cd19-antibody-10223
Anti-CD20/MS4A1 clone 2H7	BioLegend	Cat# 302302; RRID: AB_314249	https://www.biolegend.com/fr-lu/products/purified-anti-human-cd20-antibody-561
Anti-CD22 clone HIB22	BioLegend	Cat# 302502; RRID: AB_314264	https://www.biolegend.com/ja-jp/products/purified-anti-human-cd22-antibody-725
Anti-CD80 clone 2D10	BioLegend	Cat# 305202; RRID: AB_314497	https://www.biolegend.com/en-gb/products/purified-anti-human-cd80-antibody-556
Anti-CD37 clone M-B371	BioLegend	Cat# 356302; RRID: AB_2561772	https://www.biolegend.com/en-gb/products/purified-anti-human-cd37-antibody-8339
Anti-CD36 clone 5-271	BioLegend	Cat# 336202; RRID: AB_1279228	https://www.biolegend.com/nl-nl/products/purified-anti-human-cd36-antibody-5420
Anti-CD84 clone CD84.1.21	BioLegend	Cat# 326002; RRID: AB_830813	https://www.biolegend.com/fr-ch/products/purified-anti-human-cd84-antibody-3982
Anti-CD40 clone 5C3	BioLegend	Cat# 334302; RRID: AB_1236384	https://www.biolegend.com/en-gb/products/purified-anti-human-cd40-antibody-4991
Anti-CD53 clone QA19A07	BioLegend	Cat# 325702; RRID: AB_2892390	https://www.biolegend.com/en-gb/products/purified-anti-human-cd53-recombinant-antibody-20763?GroupID=GROUP28
Anti-CD70 clone 113-16	BioLegend	Cat# 355102; RRID: AB_2561429	https://www.biolegend.com/en-gb/products/purified-anti-human-cd70-antibody-8043?GroupID=BLG10960
Anti-CD44 clone C44Mab-5	BioLegend	Cat# 397502; RRID: AB_2810614	https://www.biolegend.com/ja-jp/products/purified-anti-human-cd44-antibody-17822?GroupID=GROUP28
Anti-CD119/IFNGR1 clone GIR-208	BD Biosciences	Cat# 558935; RRID: AB_397164	https://www.bdbiosciences.com/en-us/products/reagents/flow-cytometry-reagents/research-reagents/single-color-antibodies-ruo/purified-mouse-anti-human-cd119.558935?tab=product_details
Anti-HLA-DR clone LN3	BioLegend	Cat# 327002; RRID: AB_893582	https://www.biolegend.com/fr-lu/products/purified-anti-human-hla-dr-antibody-4163
Anti-CD99 clone hec2	BioLegend	Cat# 398202; RRID: AB_2814381	https://www.biolegend.com/en-gb/products/purified-anti-human-cd99-antibody-18193
Anti-CD226 clone TX25	BioLegend	Cat# 337102; RRID: AB_1236383	https://www.biolegend.com/en-gb/products/purified-anti-human-cd226-dnam-1-antibody-5398
Anti-CD96/TACTILE clone NK92.39	BioLegend	Cat# 338402; RRID: AB_1279386	https://www.biolegend.com/nl-be/products/purified-anti-human-cd96-tactile-antibody-5539
Anti-TSPAN33 clone SA17RN1	BioLegend	Cat# 395402; RRID: AB_2783314	https://www.biolegend.com/nl-nl/products/apc-anti-human-tspan33-baam-antibody-17567
Anti-CD31/PECAM1 clone WM59	BioLegend	Cat# 303102; RRID: AB_314327	https://www.biolegend.com/ja-jp/products/purified-anti-human-cd31-antibody-883
Anti-CD83 clone QA21A26	BioLegend	Cat# 382902; RRID: AB_2927817	https://www.biolegend.com/en-gb/products/purified-anti-human-cd83-recombinant-antibody-22034
Anti-CD274 clone 29E.2A3	BioLegend	Cat# 393602; RRID: AB_2749895	https://www.biolegend.com/ja-jp/products/purified-anti-human-cd274-b7-h1-pd-l1-antibody-16135
Anti-CD1B clone SN13 (K5-1B8)	BioLegend	Cat# 329102; RRID: AB_961143	https://www.biolegend.com/fr-ch/products/purified-anti-human-cd1b-antibody-4449
Anti-CD1C clone L161	BioLegend	Cat# 331502; RRID: AB_1088995	https://www.biolegend.com/nl-be/products/purified-anti-human-cd1c-antibody-4836
Anti-CD51/ITGAV clone NKI-M9	BioLegend	Cat# 327902; RRID: AB_2129615	https://www.biolegend.com/fr-ch/products/purified-anti-human-cd51-antibody-4103
Anti-CD111/Nectin1 clone R1.302	BioLegend	Cat# 301202; RRID: AB_314140	https://www.biolegend.com/nl-be/products/pe-anti-human-cd111-nectin-1-antibody-5705?GroupID=BLG15664
Anti-CD54/ICAM1 clone HA58	BioLegend	Cat# 353102; RRID: AB_11204422	https://www.biolegend.com/ja-jp/products/purified-anti-human-cd54-antibody-7445
Anti-CD102/ICAM2 clone CBR-IC2/2	BioLegend	Cat# 328502; RRID: AB_1134245	https://www.biolegend.com/nl-nl/products/purified-anti-human-cd102-icam-2-antibody-4958
Anti-CD220/INSR clone B6.220	BioLegend	Cat# 352602; RRID: AB_10896052	https://www.biolegend.com/de-de/products/purified-anti-human-cd220-antibody-7437
Anti-CD69 clone FN50	BioLegend	Cat# 310902; RRID: AB_314837	https://www.biolegend.com/fr-lu/products/purified-anti-human-cd69-antibody-1670
Anti-CD112/Nectin2 clone TX31	BioLegend	Cat# 337402; RRID: AB_2174164	https://www.biolegend.com/fr-ch/products/purified-anti-human-cd112-nectin-2-antibody-5438
Anti-CD210b/IL10RB clone S17009F	BioLegend	Cat# 396802; RRID: AB_2810606	https://www.biolegend.com/fr-fr/products/purified-anti-human-cd210b-il-10rb-antibody-17708
Anti-CD210b/IL10RB clone 90220	Thermo Scientific	Cat# MA523848; RRID: AB_2608053	https://www.thermofisher.com/antibody/product/IL10RB-Antibody-clone-90220-Monoclonal/MA5-23848
Anti-FABP5 clone 1C6E12	Proteintech	Cat# 66299-1-IG; RRID: AB_2881682	https://www.ptglab.com/products/FABP5-Antibody-66299-1-Ig.htm?srsltid=AfmBOorg27Genpm1raYZXW2QzLUFeJfLZAGKQ9_AzaHpE5Nw7y4VYMpC
Anti-ANXA1 clone 1E1B7	Proteintech	Cat# 66344-1-IG; RRID: AB_2881724	https://www.ptglab.com/products/ANXA1-Antibody-66344-1-Ig.htm?srsltid=AfmBOoqOce1_3B_gxlXEKuLUwdVFsbbigCqjZmIva3pnEfFC3JIGJFAk
Anti-CD98/SLC3A2 clone MEM-108	BioLegend	Cat# 315602; RRID: AB_2302070	https://www.biolegend.com/fr-ch/products/purified-anti-human-cd98-antibody-2787
Anti-CD321/F11R clone OV-5B8	BioLegend	Cat# 353502; RRID: AB_10917388	https://www.biolegend.com/fr-ch/products/purified-anti-human-cd321-f11r-antibody-7532
Anti-CD305/LAIR1 clone QA19A19	BioLegend	Cat# 332702; RRID: AB_2910396	https://www.biolegend.com/fr-lu/products/purified-anti-human-cd305-recombinant-antibody-21686
Anti-CD49e/ITGA5 clone NKI-SAM-1	BioLegend	Cat# 328002; RRID: AB_893363	https://www.biolegend.com/en-gb/products/purified-anti-human-cd49e-antibody-4098
Anti-CD317/BST2 clone RS38E	BioLegend	Cat# 348402; RRID: AB_10569565	https://www.biolegend.com/ja-jp/products/purified-anti-human-cd317-bst2-tetherin-antibody-6559?GroupID=BLG8679
Anti-DSG2 clone 8E5	BioLegend	Cat# 869402; RRID: AB_2814633	https://www.biolegend.com/ja-jp/products/purified-anti-desmoglein-2-antibody-18245
Anti-CD90/Thy1 clone S22015F	BioLegend	Cat# 389902; RRID: AB_3106022	https://www.biolegend.com/en-gb/products/purified-anti-human-cd90-thy1-antibody-24608
Anti-CD298/ATP1B3 clone LNH-94	BioLegend	Cat# 341712; RRID: AB_2876646	https://www.biolegend.com/fr-ch/products/purified-anti-human-cd298-antibody-19971
Anti-CD352/SLAMF6 clone NT-7	BioLegend	Cat# 317202; RRID: AB_571931	https://www.biolegend.com/fr-ch/products/purified-anti-human-cd352-ntb-a-antibody-3627
Anti-CD49d/ITGA4 clone 9F10	BioLegend	Cat# 304302; RRID: AB_314427	https://www.biolegend.com/en-ie/products/purified-anti-human-cd49d-antibody-586
Anti-CD155/PVR clone SKII.4	BioLegend	Cat# 337602; RRID: AB_2300508	https://www.biolegend.com/nl-be/products/purified-anti-human-cd155-pvr-antibody-5449
Anti-CD21/CR2 clone Bu32	BioLegend	Cat# 354902; RRID: AB_11219188	https://www.biolegend.com/en-ie/products/purified-anti-human-cd21-antibody-8032
Anti-CD49c/ITGA3 clone ASC-1	BioLegend	Cat# 343802; RRID: AB_1731901	https://www.biolegend.com/nl-be/products/purified-anti-human-cd49c-integrin-alpha3-antibody-6051
Anti-MERTK clone 590H11G1E3	BioLegend	Cat# 367602; RRID: AB_2565898	https://www.biolegend.com/fr-ch/products/purified-anti-human-mertk-antibody-11955
Anti-LAT clone LAT1111	BioLegend	Cat# 623902; RRID: AB_2133118	https://www.biolegend.com/en-ie/products/purified-anti-lat-antibody-2532
Anti-CD36L1/SCARB1 clone m1B9	BioLegend	Cat# 363201; RRID: AB_2564121	https://www.biolegend.com/en-ie/products/purified-anti-human-cd36l1-scarb1-sr-bi-antibody-10251?GroupID=BLG13236
Anti-CD61/ITGB3 clone VI-PL2	BioLegend	Cat# 336402; RRID: AB_1227584	https://www.biolegend.com/fr-ch/products/purified-anti-human-cd61-antibody-5335
Anti-CD11a/ITGAL HI111	BioLegend	Cat# 301202; RRID: AB_314140	https://www.biolegend.com/fr-ch/products/purified-anti-human-cd11a-antibody-699
Anti-CD184/CXCR4 clone 12G5	BioLegend	Cat# 306502; RRID: AB_314607	https://www.biolegend.com/en-ie/products/purified-anti-human-cd184-cxcr4-antibody-544
Anti-CD95/FAS clone DX2	BioLegend	Cat# 305602; RRID: AB_314540	https://www.biolegend.com/en-gb/products/purified-anti-human-cd95-fas-antibody-645
Anti-CD157/BST1 clone W21007F	BioLegend	Cat# 382105; RRID: AB_2936535	https://www.biolegend.com/de-de/products/apc-anti-human-cd157-bst-1-antibody-23354
Anti-VIM clone V9	Thermo Scientific	Cat# 14-9897-82; RRID: AB_10597910	https://www.thermofisher.com/antibody/product/Vimentin-Antibody-clone-V9-Monoclonal/14-9897-82
Anti-LGALS1 clone 6C8.4-1	Abcam	Cat# ab205889; RRID: AB_1500551	https://doc.abcam.com/legacy-unpublished/datasheets/com/datasheet_205889.pdf?_gl=1*plszq4*_gcl_au*NTMwNzYyNjIyLjE3NDQyMTQ2MzU.*_ga*MTE2MTgzODE5MS4xNzQ0MjE0NjM1*_ga_LTF3E70SKQ*MTc0NDIxNDYzNS4xLjEuMTc0NDIxNDY1NS40MC4wLjA.
Anti-LGALS7 clone EPR19903	Abcam	Cat# ab240374	https://www.abcam.com/en-us/products/primary-antibodies/galectin-7-antibody-epr19903-bsa-and-azide-free-ab240374?srsltid=AfmBOoqgfJJDvm__W_Z4Lhixzqs0BQSejXBMYYQf2lLYCeZSAHoKeJ3C
Anti-CD3 FITC clone UCHT1	BioLegend	Cat# 300452; RRID: AB_2562046	https://www.biolegend.com/fr-lu/products/fitc-anti-human-cd3-antibody-863?GroupID=BLG5900
Anti-CD19 PE-Cy7 clone HIB19	BioLegend	Cat# 302216; RRID: AB_314245	https://www.biolegend.com/nl-be/products/pe-cyanine7-anti-human-cd19-antibody-1911?GroupID=BLG10095
Anti-CD14 PerCP-Cy5.5 clone HCD14	BioLegend	Cat# 325622; RRID: AB_893250	https://www.biolegend.com/de-at/products/percp-cyanine5-5-anti-human-cd14-antibody-4253
Anti-CD66b BV421 clone 6/40c	BioLegend	Cat# 392916; RRID: AB_2888722	https://www.biolegend.com/en-gb/products/brilliant-violet-421-anti-human-cd66b-antibody-20209?GroupID=BLG8044
Goat anti-mouse IgG Alexa Fluor 488 polyclonal	Thermo Scientific	Cat# A32723; RRID: AB_2633275	https://www.thermofisher.com/antibody/product/Goat-anti-Mouse-IgG-H-L-Highly-Cross-Adsorbed-Secondary-Antibody-Polyclonal/A32723
Goat anti-mouse IgG Alexa Fluor 647 polyclonal	Thermo Scientific	Cat# A-21235; RRID: AB_2535804	https://www.thermofisher.com/antibody/product/Goat-anti-Mouse-IgG-H-L-Cross-Adsorbed-Secondary-Antibody-Polyclonal/A-21235
Goat anti-rabbit IgG Alexa Fluor 488 polyclonal	Fisher Scientific	Cat# A11008; RRID: AB_143165	https://www.thermofisher.com/antibody/product/Goat-anti-Rabbit-IgG-H-L-Cross-Adsorbed-Secondary-Antibody-Polyclonal/A-11008
Goat anti-rabbit IgG Alexa Fluor 647 polyclonal	Thermo Scientific	Cat# A-21245; RRID: AB_2535813	https://www.thermofisher.com/antibody/product/Goat-anti-Rabbit-IgG-H-L-Highly-Cross-Adsorbed-Secondary-Antibody-Polyclonal/A-21245
IRDye 800CW Goat anti-Rabbit IgG (H + L) polyclonal	LI-COR Biosciences	Cat# 926-32211; RRID: AB_2651127	https://shop.licor.com/bio/reagents/irdye-800cw-goat-anti-rabbit-igg-secondary-antibody
IRDye 800CW Goat anti-Mouse IgG (H + L) polyclonal	LI-COR Biosciences	Cat# 926-32210; RRID: AB_621842	https://shop.licor.com/bio/reagents/irdye-800cw-goat-anti-mouse-igg-secondary-antibody
Goat anti-mouse IgG polyclonal	Millipore Sigma	Cat# AP124; RRID: AB_92455	https://www.sigmaaldrich.com/US/en/product/mm/ap124
Goat anti-mouse IgG HRP conjugate polyclonal	EMD Millipore	Cat# 12-349; RRID: AB_390192	https://www.sigmaaldrich.com/US/en/product/mm/12349?emdredirect=1
Goat anti-rabbit IgG HRP conjugate polyclonal	Thermo Scientific	Cat# 31460; RRID: AB_228341	https://www.thermofisher.com/antibody/product/Goat-anti-Rabbit-IgG-H-L-Secondary-Antibody-Polyclonal/31460
Anti-IRF9 clone 5A3A39	BioLegend	Cat# 660702; RRID: AB_2563575	https://www.biolegend.com/fr-fr/products/purified-anti-irf9-antibody-9831
Anti-STAT1 Phospho (Tyr701) clone A17012A	BioLegend	Cat# 666402; RRID: AB_2728499	https://www.biolegend.com/en-gb/products/purified-anti-stat1-phospho-tyr701-antibody-15463
Rabbit IgG isotype control	Novus biologicals	Cat# NBP2-24893; RRID: AB_3273431	NA
Goat anti-rabbit IgG Alexa Fluor 647 superclonal	Thermo Scientific	Cat# A27040; RRID: AB_2536101	https://www.thermofisher.com/antibody/product/Goat-anti-Rabbit-IgG-Heavy-chain-Secondary-Antibody-Recombinant-Superclonal/A27040
Anti-CD18 clone CBR LFA-1/2	BioLegend	Cat# 366302; RRID: AB_2565276	https://www.biolegend.com/fr-lu/products/purified-anti-human-cd18-antibody-10821
Anti-CD18 clone CBR TS1/18	BioLegend	Cat# 302102; RRID: AB_314220	https://www.biolegend.com/ja-jp/products/purified-anti-human-cd18-antibody-851
