## Supplementary Table 6 for "A nanoscale map of the human cell surface proteome reveals spatial and functional organization"

### Sheet: AlphaFold2-Multimer predictions
This table provides the AlphaFold2-Multimer prediction statistics for surface protein pairs from different random forest classifier association score bins
Association score bin	Pair	Protein_A	Protein_B	pLDDT	pTM	ipTM	Top_Model	RF Association Score
Top 100	NECTIN1:CD226	NECTIN1	CD226	89.4	0.781	0.812	rank_001_alphafold2_multimer_v3_model_1_seed_000	0.820882
Top 100	NECTIN2:CD226	NECTIN2	CD226	88.2	0.786	0.799	rank_001_alphafold2_multimer_v3_model_3_seed_000	0.828276
Top 100	ITGB3:ITGAV	ITGB3	ITGAV	85.6	0.792	0.797	rank_001_alphafold2_multimer_v3_model_4_seed_000	0.882552
Top 100	CD3D:CD3G	CD3D	CD3G	81.1	0.781	0.796	rank_001_alphafold2_multimer_v3_model_3_seed_000	0.946357
Top 100	MPZL1:F11R	MPZL1	F11R	94.3	0.835	0.787	rank_001_alphafold2_multimer_v3_model_1_seed_000	0.817986
Top 100	CD5:CD28	CD5	CD28	81.8	0.628	0.781	rank_001_alphafold2_multimer_v3_model_4_seed_000	0.960448
Top 100	ITGB3:ITGA5	ITGB3	ITGA5	84.8	0.775	0.78	rank_001_alphafold2_multimer_v3_model_4_seed_000	0.887027
Top 100	ICAM2:ITGAL	ICAM2	ITGAL	85.2	0.549	0.767	rank_001_alphafold2_multimer_v3_model_3_seed_000	0.861167
Top 100	ITGB1:ITGA2	ITGB1	ITGA2	85.3	0.781	0.765	rank_001_alphafold2_multimer_v3_model_5_seed_000	0.844658
Top 100	ITGB3:ITGA2	ITGB3	ITGA2	84.6	0.776	0.763	rank_001_alphafold2_multimer_v3_model_5_seed_000	0.851574
Top 100	FAM171A2:BTN2A1	FAM171A2	BTN2A1	88.2	0.798	0.757	rank_001_alphafold2_multimer_v3_model_5_seed_000	0.869227
Top 100	ITGB2:ITGAL	ITGB2	ITGAL	83.6	0.721	0.754	rank_001_alphafold2_multimer_v3_model_4_seed_000	0.843211
Top 100	ITGB3:ITGA3	ITGB3	ITGA3	83.6	0.732	0.741	rank_001_alphafold2_multimer_v3_model_4_seed_000	0.877296
Top 100	INSR:IGF1R	INSR	IGF1R	78.5	0.513	0.722	rank_001_alphafold2_multimer_v3_model_1_seed_000	0.867054
Top 100	ITGB3:ITGAL	ITGB3	ITGAL	79.9	0.676	0.716	rank_001_alphafold2_multimer_v3_model_5_seed_000	0.896497
Top 100	ITGB1:ITGA1	ITGB1	ITGA1	82.8	0.663	0.699	rank_001_alphafold2_multimer_v3_model_5_seed_000	0.911953
Top 100	ITGB2:ITGA5	ITGB2	ITGA5	84.8	0.699	0.692	rank_001_alphafold2_multimer_v3_model_3_seed_000	0.871687
Top 100	ITGB1:ITGA4	ITGB1	ITGA4	84.4	0.705	0.692	rank_001_alphafold2_multimer_v3_model_5_seed_000	0.820212
Top 100	ITGB1:ITGA5	ITGB1	ITGA5	84.2	0.699	0.687	rank_001_alphafold2_multimer_v3_model_3_seed_000	0.940805
Top 100	ITGAL:F11R	ITGAL	F11R	86	0.555	0.685	rank_001_alphafold2_multimer_v3_model_2_seed_000	0.824036
Top 100	ITGB3:ITGA4	ITGB3	ITGA4	83.4	0.669	0.659	rank_001_alphafold2_multimer_v3_model_5_seed_000	0.908114
Top 100	CD2:CD28	CD2	CD28	89.7	0.768	0.635	rank_001_alphafold2_multimer_v3_model_5_seed_000	0.883673
Top 100	MICB:CD226	MICB	CD226	80.4	0.659	0.597	rank_001_alphafold2_multimer_v3_model_2_seed_000	0.837463
Top 100	ACVR1B:ACVR1	ACVR1B	ACVR1	75.8	0.665	0.574	rank_001_alphafold2_multimer_v3_model_4_seed_000	0.872202
Top 100	HLA-B:HLA-C	HLA-B	HLA-C	81.6	0.427	0.492	rank_001_alphafold2_multimer_v3_model_2_seed_000	0.84264
Top 100	ADAM10:NOTCH1	ADAM10	NOTCH1	63.7	0.39	0.486	rank_001_alphafold2_multimer_v3_model_3_seed_000	0.832249
Top 100	CD1B:CD1C	CD1B	CD1C	78.6	0.548	0.448	rank_001_alphafold2_multimer_v3_model_3_seed_000	0.868358
Top 100	ICAM2:ACVR1B	ICAM2	ACVR1B	84.6	0.708	0.435	rank_001_alphafold2_multimer_v3_model_3_seed_000	0.84493
Top 100	HLA-C:SORT1	HLA-C	SORT1	85.1	0.723	0.425	rank_001_alphafold2_multimer_v3_model_2_seed_000	0.822039
Top 100	CD3D:CD1C	CD3D	CD1C	81.1	0.729	0.419	rank_001_alphafold2_multimer_v3_model_3_seed_000	0.831277
Top 100	SEZ6L2:PLXNA1	SEZ6L2	PLXNA1	75.6	0.479	0.412	rank_001_alphafold2_multimer_v3_model_4_seed_000	0.838794
Top 100	ADAM17:NOTCH3	ADAM17	NOTCH3	64.2	0.364	0.388	rank_001_alphafold2_multimer_v3_model_1_seed_000	0.858697
Top 100	ITGB2:ICAM3	ITGB2	ICAM3	86.8	0.457	0.378	rank_001_alphafold2_multimer_v3_model_2_seed_000	0.868566
Top 100	HLA-A:INSR	HLA-A	INSR	73.9	0.469	0.373	rank_001_alphafold2_multimer_v3_model_3_seed_000	0.895864
Top 100	ITGAV:F11R	ITGAV	F11R	88.6	0.663	0.367	rank_001_alphafold2_multimer_v3_model_2_seed_000	0.859919
Top 100	NOTCH1:ADAM17	NOTCH1	ADAM17	64.6	0.364	0.351	rank_001_alphafold2_multimer_v3_model_1_seed_000	0.883768
Top 100	ADAM10:INSR	ADAM10	INSR	71.2	0.41	0.339	rank_001_alphafold2_multimer_v3_model_1_seed_000	0.834969
Top 100	ADAM17:NOTCH2	ADAM17	NOTCH2	68.6	0.342	0.32	rank_001_alphafold2_multimer_v3_model_2_seed_000	0.854932
Top 100	ITGAV:ITGA4	ITGAV	ITGA4	83.1	0.491	0.295	rank_001_alphafold2_multimer_v3_model_2_seed_000	0.886585
Top 100	ITGA4:ITGAL	ITGA4	ITGAL	81.2	0.459	0.294	rank_001_alphafold2_multimer_v3_model_2_seed_000	0.997189
Top 100	ITGB2:CD226	ITGB2	CD226	81.4	0.553	0.292	rank_001_alphafold2_multimer_v3_model_3_seed_000	0.929727
Top 100	ATRN:ITGA4	ATRN	ITGA4	81.4	0.535	0.292	rank_001_alphafold2_multimer_v3_model_4_seed_000	0.859909
Top 100	ITGA4:ITGA3	ITGA4	ITGA3	76.6	0.422	0.282	rank_001_alphafold2_multimer_v3_model_1_seed_000	0.961306
Top 100	IFNAR1:NOTCH1	IFNAR1	NOTCH1	63.1	0.316	0.272	rank_001_alphafold2_multimer_v3_model_5_seed_000	0.863202
Top 100	ADAM10:NCSTN	ADAM10	NCSTN	81.1	0.608	0.272	rank_001_alphafold2_multimer_v3_model_1_seed_000	0.830001
Top 100	IFNGR1:IL10RB	IFNGR1	IL10RB	84	0.563	0.269	rank_001_alphafold2_multimer_v3_model_3_seed_000	0.883799
Top 100	PTPRF:CDH2	PTPRF	CDH2	76.2	0.324	0.268	rank_001_alphafold2_multimer_v3_model_4_seed_000	0.897393
Top 100	ITGAV:ITGA6	ITGAV	ITGA6	79.8	0.466	0.268	rank_001_alphafold2_multimer_v3_model_2_seed_000	0.829642
Top 100	CD1A:CD1B	CD1A	CD1B	78.4	0.467	0.268	rank_001_alphafold2_multimer_v3_model_3_seed_000	0.824646
Top 100	HLA-A:CD1B	HLA-A	CD1B	79	0.443	0.263	rank_001_alphafold2_multimer_v3_model_1_seed_000	0.905876
Top 100	ITGB2:CD2	ITGB2	CD2	81.9	0.549	0.26	rank_001_alphafold2_multimer_v3_model_5_seed_000	0.881302
Top 100	CD28:CD58	CD28	CD58	84.1	0.593	0.26	rank_001_alphafold2_multimer_v3_model_5_seed_000	0.825688
Top 100	ITGA5:ITGA1	ITGA5	ITGA1	80.2	0.439	0.259	rank_001_alphafold2_multimer_v3_model_5_seed_000	0.888339
Top 100	ITGA3:ITGA1	ITGA3	ITGA1	79.4	0.437	0.249	rank_001_alphafold2_multimer_v3_model_5_seed_000	0.942447
Top 100	ITGAV:ITGAL	ITGAV	ITGAL	79.1	0.439	0.243	rank_001_alphafold2_multimer_v3_model_5_seed_000	0.883578
Top 100	ITGAV:IGF1R	ITGAV	IGF1R	81.8	0.631	0.243	rank_001_alphafold2_multimer_v3_model_3_seed_000	0.866063
Top 100	ITGAL:CD226	ITGAL	CD226	78.9	0.541	0.241	rank_001_alphafold2_multimer_v3_model_5_seed_000	0.868108
Top 100	CD3D:HLA-C	CD3D	HLA-C	76.4	0.679	0.241	rank_001_alphafold2_multimer_v3_model_5_seed_000	0.860955
Top 100	BSG:NPTN	BSG	NPTN	85.8	0.564	0.239	rank_001_alphafold2_multimer_v3_model_3_seed_000	0.817397
Top 100	ITGA5:ITGAL	ITGA5	ITGAL	77.8	0.42	0.233	rank_001_alphafold2_multimer_v3_model_1_seed_000	0.891918
Top 100	HLA-A:CD3G	HLA-A	CD3G	76.5	0.676	0.231	rank_001_alphafold2_multimer_v3_model_4_seed_000	0.907134
Top 100	ITGB1:INSR	ITGB1	INSR	75.8	0.393	0.231	rank_001_alphafold2_multimer_v3_model_1_seed_000	0.834398
Top 100	CD5:CD2	CD5	CD2	77.9	0.443	0.231	rank_001_alphafold2_multimer_v3_model_2_seed_000	0.82208
Top 100	ITGB2:SELL	ITGB2	SELL	82	0.518	0.229	rank_001_alphafold2_multimer_v3_model_1_seed_000	0.942938
Top 100	IGF1R:HLA-C	IGF1R	HLA-C	72.2	0.56	0.229	rank_001_alphafold2_multimer_v3_model_5_seed_000	0.820517
Top 100	ITGB2:F11R	ITGB2	F11R	84.5	0.533	0.227	rank_001_alphafold2_multimer_v3_model_5_seed_000	0.875707
Top 100	PTPRC:ITGAL	PTPRC	ITGAL	73.1	0.439	0.224	rank_001_alphafold2_multimer_v3_model_4_seed_000	0.969798
Top 100	ITGB1:CD58	ITGB1	CD58	82.2	0.585	0.224	rank_001_alphafold2_multimer_v3_model_4_seed_000	0.911699
Top 100	DAG1:IL17RA	DAG1	IL17RA	76.1	0.657	0.223	rank_001_alphafold2_multimer_v3_model_4_seed_000	0.814346
Top 100	PTK7:LRP6	PTK7	LRP6	81.6	0.45	0.221	rank_001_alphafold2_multimer_v3_model_2_seed_000	0.830658
Top 100	INSR:ITGAV	INSR	ITGAV	79.9	0.502	0.218	rank_001_alphafold2_multimer_v3_model_2_seed_000	0.868575
Top 100	ITGA4:SELL	ITGA4	SELL	81.8	0.554	0.215	rank_001_alphafold2_multimer_v3_model_3_seed_000	0.826
Top 100	HLA-C:ITGA6	HLA-C	ITGA6	78.4	0.534	0.215	rank_001_alphafold2_multimer_v3_model_5_seed_000	0.819143
Top 100	PTPRC:CD28	PTPRC	CD28	65.2	0.479	0.212	rank_001_alphafold2_multimer_v3_model_4_seed_000	0.887497
Top 100	ITGAV:ITGA5	ITGAV	ITGA5	83.1	0.443	0.21	rank_001_alphafold2_multimer_v3_model_5_seed_000	0.946205
Top 100	ITGAL:ITGA3	ITGAL	ITGA3	79.9	0.421	0.207	rank_001_alphafold2_multimer_v3_model_2_seed_000	0.839546
Top 100	ATRN:PTPRK	ATRN	PTPRK	81.8	0.557	0.204	rank_001_alphafold2_multimer_v3_model_1_seed_000	0.886878
Top 100	PTPRA:CDH2	PTPRA	CDH2	77.2	0.584	0.2	rank_001_alphafold2_multimer_v3_model_3_seed_000	0.872729
Top 100	ITGB3:ITGB2	ITGB3	ITGB2	82.1	0.445	0.2	rank_001_alphafold2_multimer_v3_model_2_seed_000	0.853474
Top 100	ITGA5:ITGA3	ITGA5	ITGA3	83.4	0.436	0.198	rank_001_alphafold2_multimer_v3_model_2_seed_000	0.825468
Top 100	ITGB2:SELPLG	ITGB2	SELPLG	64.4	0.489	0.197	rank_001_alphafold2_multimer_v3_model_3_seed_000	0.861576
Top 100	ITGB2:ICAM2	ITGB2	ICAM2	82.5	0.519	0.195	rank_001_alphafold2_multimer_v3_model_5_seed_000	0.893102
Top 100	PTPRC:SELL	PTPRC	SELL	70.9	0.392	0.188	rank_001_alphafold2_multimer_v3_model_1_seed_000	0.900385
Top 100	ICAM2:F11R	ICAM2	F11R	88.6	0.525	0.187	rank_001_alphafold2_multimer_v3_model_2_seed_000	0.896911
Top 100	INSR:PTK7	INSR	PTK7	76.6	0.369	0.183	rank_001_alphafold2_multimer_v3_model_2_seed_000	0.877841
Top 100	ITGB1:ALCAM	ITGB1	ALCAM	82.9	0.452	0.18	rank_001_alphafold2_multimer_v3_model_2_seed_000	0.828182
Top 100	ITGAV:PECAM1	ITGAV	PECAM1	85.1	0.521	0.169	rank_001_alphafold2_multimer_v3_model_2_seed_000	0.866955
Top 100	CD5:CR2	CD5	CR2	69.8	0.325	0.169	rank_001_alphafold2_multimer_v3_model_4_seed_000	0.857644
Top 100	ITGB3:F11R	ITGB3	F11R	83.8	0.557	0.168	rank_001_alphafold2_multimer_v3_model_2_seed_000	0.863468
Top 100	ADAM10:ADAM17	ADAM10	ADAM17	74.8	0.454	0.156	rank_001_alphafold2_multimer_v3_model_3_seed_000	0.859415
Top 100	SLAMF6:CD226	SLAMF6	CD226	79.3	0.507	0.156	rank_001_alphafold2_multimer_v3_model_4_seed_000	0.849566
Top 100	CD2:CD84	CD2	CD84	82.9	0.499	0.156	rank_001_alphafold2_multimer_v3_model_4_seed_000	0.833366
Top 100	CD2:PTPRC	CD2	PTPRC	69	0.451	0.151	rank_001_alphafold2_multimer_v3_model_4_seed_000	0.827664
Top 100	EPHA3:DSG2	EPHA3	DSG2	81.6	0.374	0.149	rank_001_alphafold2_multimer_v3_model_5_seed_000	0.865954
Top 100	IFNAR2:IL10RB	IFNAR2	IL10RB	81	0.504	0.144	rank_001_alphafold2_multimer_v3_model_3_seed_000	0.817587
Top 100	CD2:CD1C	CD2	CD1C	81.8	0.438	0.142	rank_001_alphafold2_multimer_v3_model_2_seed_000	0.823744
Top 100	KIRREL1:F11R	KIRREL1	F11R	88.1	0.529	0.137	rank_001_alphafold2_multimer_v3_model_4_seed_000	0.881577
Top 100	CD2:LY9	CD2	LY9	80.1	0.518	0.137	rank_001_alphafold2_multimer_v3_model_3_seed_000	0.876307
Top 100	CD2:SELL	CD2	SELL	85.3	0.477	0.134	rank_001_alphafold2_multimer_v3_model_2_seed_000	0.859398
Top 100	JAM3:F11R	JAM3	F11R	95.8	0.839	0.816	rank_001_alphafold2_multimer_v3_model_5_seed_000	0.810792
Random 100	JAM3:PLXNB1	JAM3	PLXNB1	73.5	0.476	0.329	rank_001_alphafold2_multimer_v3_model_1_seed_000	0.291212
Random 100	CD3D:PTPRA	CD3D	PTPRA	40.3	0.381	0.37	rank_001_alphafold2_multimer_v3_model_2_seed_000	0.0482316
Random 100	ITGA2:SORT1	ITGA2	SORT1	82.3	0.583	0.388	rank_001_alphafold2_multimer_v3_model_5_seed_000	0.115269
Random 100	CD1A:F11R	CD1A	F11R	82.8	0.522	0.18	rank_001_alphafold2_multimer_v3_model_3_seed_000	0.121372
Random 100	CADM4:JAM3	CADM4	JAM3	92.6	0.702	0.604	rank_001_alphafold2_multimer_v3_model_2_seed_000	0.041576
Random 100	CDH2:CD96	CDH2	CD96	68.8	0.48	0.449	rank_001_alphafold2_multimer_v3_model_4_seed_000	0.0133927
Random 100	NOTCH3:CDH4	NOTCH3	CDH4	66.4	0.364	0.398	rank_001_alphafold2_multimer_v3_model_3_seed_000	0
Random 100	LRP8:CADM4	LRP8	CADM4	74.1	0.483	0.178	rank_001_alphafold2_multimer_v3_model_2_seed_000	0.00454581
Random 100	CD99:SHISA2	CD99	SHISA2	52.4	0.373	0.115	rank_001_alphafold2_multimer_v3_model_4_seed_000	0
Random 100	PTPRF:SELPLG	PTPRF	SELPLG	71.8	0.391	0.183	rank_001_alphafold2_multimer_v3_model_5_seed_000	0.228631
Random 100	CD46:ITGA3	CD46	ITGA3	79.5	0.54	0.169	rank_001_alphafold2_multimer_v3_model_3_seed_000	0.215371
Random 100	ATRN:CD226	ATRN	CD226	83.9	0.725	0.243	rank_001_alphafold2_multimer_v3_model_3_seed_000	0.202457
Random 100	HLA-C:MRC2	HLA-C	MRC2	76.8	0.494	0.549	rank_001_alphafold2_multimer_v3_model_5_seed_000	0
Random 100	SELL:NETO2	SELL	NETO2	78	0.406	0.139	rank_001_alphafold2_multimer_v3_model_1_seed_000	0.0561769
Random 100	CD58:CD226	CD58	CD226	79.1	0.534	0.155	rank_001_alphafold2_multimer_v3_model_3_seed_000	0.160831
Random 100	ICAM2:LRP6	ICAM2	LRP6	83.8	0.541	0.248	rank_001_alphafold2_multimer_v3_model_4_seed_000	0.13991
Random 100	PECAM1:DAG1	PECAM1	DAG1	84.1	0.542	0.197	rank_001_alphafold2_multimer_v3_model_3_seed_000	0.234736
Random 100	PVR:GPA33	PVR	GPA33	90.8	0.688	0.63	rank_001_alphafold2_multimer_v3_model_2_seed_000	0.0859781
Random 100	CD2:ITGA4	CD2	ITGA4	85.4	0.637	0.307	rank_001_alphafold2_multimer_v3_model_4_seed_000	0.581177
Random 100	JAM3:ENPP4	JAM3	ENPP4	91.2	0.663	0.142	rank_001_alphafold2_multimer_v3_model_2_seed_000	0.015
Random 100	PTPRK:NETO2	PTPRK	NETO2	80.2	0.476	0.188	rank_001_alphafold2_multimer_v3_model_1_seed_000	0.0179385
Random 100	CD5:SLAMF6	CD5	SLAMF6	77.9	0.706	0.782	rank_001_alphafold2_multimer_v3_model_3_seed_000	0.286425
Random 100	PECAM1:IL1RAP	PECAM1	IL1RAP	85.9	0.503	0.382	rank_001_alphafold2_multimer_v3_model_4_seed_000	0.129825
Random 100	CD46:DAG1	CD46	DAG1	73.4	0.542	0.272	rank_001_alphafold2_multimer_v3_model_3_seed_000	0.159993
Random 100	PTPRK:LY9	PTPRK	LY9	79	0.505	0.276	rank_001_alphafold2_multimer_v3_model_4_seed_000	0.188689
Random 100	DAG1:CD99	DAG1	CD99	47.8	0.402	0.137	rank_001_alphafold2_multimer_v3_model_4_seed_000	0
Random 100	NOTCH2:CD84	NOTCH2	CD84	63.2	0.315	0.249	rank_001_alphafold2_multimer_v3_model_5_seed_000	0.330373
Random 100	CD1C:ICAM3	CD1C	ICAM3	83.6	0.501	0.149	rank_001_alphafold2_multimer_v3_model_5_seed_000	0.675895
Random 100	CD5:F11R	CD5	F11R	81.7	0.579	0.772	rank_001_alphafold2_multimer_v3_model_3_seed_000	0.594422
Random 100	PECAM1:ADAM17	PECAM1	ADAM17	85.2	0.553	0.49	rank_001_alphafold2_multimer_v3_model_5_seed_000	0.111521
Random 100	CD58:SLAMF6	CD58	SLAMF6	83	0.706	0.576	rank_001_alphafold2_multimer_v3_model_5_seed_000	0.174161
Random 100	TNFRSF8:KIRREL2	TNFRSF8	KIRREL2	72.8	0.553	0.628	rank_001_alphafold2_multimer_v3_model_3_seed_000	0
Random 100	IFNAR1:ENPP4	IFNAR1	ENPP4	85.1	0.526	0.214	rank_001_alphafold2_multimer_v3_model_2_seed_000	0.0803442
Random 100	IGF1R:CD99L2	IGF1R	CD99L2	51.9	0.477	0.194	rank_001_alphafold2_multimer_v3_model_2_seed_000	0.0999105
Random 100	ANTXR1:ENPP4	ANTXR1	ENPP4	90.2	0.616	0.17	rank_001_alphafold2_multimer_v3_model_2_seed_000	0.00416726
Random 100	PLXNA1:IGSF3	PLXNA1	IGSF3	78.3	0.398	0.356	rank_001_alphafold2_multimer_v3_model_3_seed_000	0.151442
Random 100	FCGRT:GPA33	FCGRT	GPA33	74.8	0.477	0.23	rank_001_alphafold2_multimer_v3_model_5_seed_000	0.0958257
Random 100	MPZL1:CD1B	MPZL1	CD1B	81.2	0.669	0.216	rank_001_alphafold2_multimer_v3_model_4_seed_000	0.214192
Random 100	ADAM10:LY9	ADAM10	LY9	77.1	0.486	0.156	rank_001_alphafold2_multimer_v3_model_2_seed_000	0.363603
Random 100	CD99L2:NPTN	CD99L2	NPTN	67.6	0.555	0.206	rank_001_alphafold2_multimer_v3_model_4_seed_000	0.194594
Random 100	CD96:FCGRT	CD96	FCGRT	63.7	0.361	0.375	rank_001_alphafold2_multimer_v3_model_2_seed_000	0.239934
Random 100	ITGA4:IL10RB	ITGA4	IL10RB	81.7	0.527	0.18	rank_001_alphafold2_multimer_v3_model_1_seed_000	0.0760537
Random 100	PTK7:DSG1	PTK7	DSG1	77.7	0.369	0.157	rank_001_alphafold2_multimer_v3_model_5_seed_000	0
Random 100	CD1A:GPA33	CD1A	GPA33	81.8	0.505	0.215	rank_001_alphafold2_multimer_v3_model_2_seed_000	0.0491468
Random 100	CD3G:NETO2	CD3G	NETO2	71.9	0.436	0.186	rank_001_alphafold2_multimer_v3_model_2_seed_000	0.0952134
Random 100	FAS:NPTN	FAS	NPTN	86.4	0.762	0.684	rank_001_alphafold2_multimer_v3_model_4_seed_000	0.0524911
Random 100	BTN3A3:ACVR1B	BTN3A3	ACVR1B	79.4	0.67	0.273	rank_001_alphafold2_multimer_v3_model_4_seed_000	0.0326435
Random 100	IGF1R:ADAM22	IGF1R	ADAM22	81.4	0.724	0.477	rank_001_alphafold2_multimer_v3_model_4_seed_000	0.100609
Random 100	CADM4:PLXNA1	CADM4	PLXNA1	87.6	0.537	0.259	rank_001_alphafold2_multimer_v3_model_4_seed_000	0.0637369
Random 100	IGSF3:IFNAR2	IGSF3	IFNAR2	81	0.454	0.324	rank_001_alphafold2_multimer_v3_model_1_seed_000	0.408584
Random 100	NECTIN2:TGFBR1	NECTIN2	TGFBR1	80.8	0.691	0.244	rank_001_alphafold2_multimer_v3_model_5_seed_000	0
Random 100	PCDH9:CD320	PCDH9	CD320	77.8	0.465	0.316	rank_001_alphafold2_multimer_v3_model_4_seed_000	0
Random 100	CD3D:VLDLR	CD3D	VLDLR	74.4	0.691	0.241	rank_001_alphafold2_multimer_v3_model_3_seed_000	0.112481
Random 100	VLDLR:NPTN	VLDLR	NPTN	74.8	0.595	0.597	rank_001_alphafold2_multimer_v3_model_3_seed_000	0.231953
Random 100	IFNAR2:ITGA1	IFNAR2	ITGA1	81.5	0.548	0.243	rank_001_alphafold2_multimer_v3_model_3_seed_000	0.0264069
Random 100	CD1B:NECTIN1	CD1B	NECTIN1	83.8	0.54	0.263	rank_001_alphafold2_multimer_v3_model_3_seed_000	0.15296
Random 100	ITGB1:PTPRA	ITGB1	PTPRA	73.8	0.629	0.196	rank_001_alphafold2_multimer_v3_model_3_seed_000	0.22863
Random 100	PTK7:CDH4	PTK7	CDH4	80.5	0.357	0.159	rank_001_alphafold2_multimer_v3_model_5_seed_000	0.117805
Random 100	CD1C:SELPLG	CD1C	SELPLG	51.8	0.423	0.24	rank_001_alphafold2_multimer_v3_model_3_seed_000	0.255093
Random 100	ADAM10:KIRREL2	ADAM10	KIRREL2	78.4	0.467	0.215	rank_001_alphafold2_multimer_v3_model_5_seed_000	0.0434752
Random 100	CD2:CADM4	CD2	CADM4	85.6	0.555	0.114	rank_001_alphafold2_multimer_v3_model_4_seed_000	0.0822248
Random 100	CD58:DSG1	CD58	DSG1	81.1	0.536	0.271	rank_001_alphafold2_multimer_v3_model_1_seed_000	0
Random 100	CDH2:PTPRU	CDH2	PTPRU	82.9	0.396	0.157	rank_001_alphafold2_multimer_v3_model_5_seed_000	0.135365
Random 100	ITGA4:IL17RA	ITGA4	IL17RA	83.1	0.563	0.248	rank_001_alphafold2_multimer_v3_model_3_seed_000	0.220743
Random 100	SPN:ACVR1	SPN	ACVR1	38.5	0.322	0.201	rank_001_alphafold2_multimer_v3_model_4_seed_000	0.0143079
Random 100	MPZL1:CXADR	MPZL1	CXADR	88.2	0.774	0.719	rank_001_alphafold2_multimer_v3_model_5_seed_000	0.421729
Random 100	SELL:KIRREL1	SELL	KIRREL1	86.5	0.479	0.124	rank_001_alphafold2_multimer_v3_model_3_seed_000	0.241708
Random 100	DAG1:SEZ6L2	DAG1	SEZ6L2	70	0.433	0.62	rank_001_alphafold2_multimer_v3_model_1_seed_000	0.0789748
Random 100	PVR:CD99L2	PVR	CD99L2	69.2	0.619	0.213	rank_001_alphafold2_multimer_v3_model_2_seed_000	0.13544
Random 100	BTN3A3:FAS	BTN3A3	FAS	81	0.655	0.324	rank_001_alphafold2_multimer_v3_model_1_seed_000	0.0908515
Random 100	JAM3:IL1RAP	JAM3	IL1RAP	87.3	0.558	0.131	rank_001_alphafold2_multimer_v3_model_2_seed_000	0.0870301
Random 100	HLA-A:NECTIN1	HLA-A	NECTIN1	84.8	0.48	0.294	rank_001_alphafold2_multimer_v3_model_2_seed_000	0.0964
Random 100	ALCAM:IL10RB	ALCAM	IL10RB	86.2	0.504	0.224	rank_001_alphafold2_multimer_v3_model_1_seed_000	0.0716368
Random 100	SELPLG:CDH4	SELPLG	CDH4	65.6	0.509	0.199	rank_001_alphafold2_multimer_v3_model_4_seed_000	0
Random 100	TNFRSF8:NOTCH1	TNFRSF8	NOTCH1	60.1	0.311	0.363	rank_001_alphafold2_multimer_v3_model_3_seed_000	0.050289
Random 100	BSG:CADM4	BSG	CADM4	87.9	0.701	0.527	rank_001_alphafold2_multimer_v3_model_3_seed_000	0.0627626
Random 100	PTPRS:DAG1	PTPRS	DAG1	80.9	0.431	0.487	rank_001_alphafold2_multimer_v3_model_5_seed_000	0
Random 100	ADAM22:CD83	ADAM22	CD83	77.7	0.725	0.178	rank_001_alphafold2_multimer_v3_model_3_seed_000	0.104597
Random 100	BTN2A1:NCSTN	BTN2A1	NCSTN	93	0.913	0.843	rank_001_alphafold2_multimer_v3_model_3_seed_000	0.120423
Random 100	CD46:ITGA1	CD46	ITGA1	79.1	0.538	0.232	rank_001_alphafold2_multimer_v3_model_3_seed_000	0.186658
Random 100	ITGAV:IFNAR2	ITGAV	IFNAR2	86.8	0.747	0.752	rank_001_alphafold2_multimer_v3_model_4_seed_000	0.202189
Random 100	NECTIN2:IGSF3	NECTIN2	IGSF3	81.4	0.412	0.247	rank_001_alphafold2_multimer_v3_model_1_seed_000	0.189
Random 100	CD58:JAM3	CD58	JAM3	85	0.539	0.151	rank_001_alphafold2_multimer_v3_model_3_seed_000	0.144323
Random 100	PTPRC:VLDLR	PTPRC	VLDLR	69.1	0.485	0.168	rank_001_alphafold2_multimer_v3_model_1_seed_000	0.278092
Random 100	SELPLG:NECTIN2	SELPLG	NECTIN2	58.3	0.507	0.163	rank_001_alphafold2_multimer_v3_model_4_seed_000	0
Random 100	ITGAV:NECTIN2	ITGAV	NECTIN2	86.4	0.617	0.267	rank_001_alphafold2_multimer_v3_model_2_seed_000	0.148917
Random 100	ITGAL:BTN3A2	ITGAL	BTN3A2	81.8	0.572	0.435	rank_001_alphafold2_multimer_v3_model_5_seed_000	0.131714
Random 100	PTPRF:PTPRU	PTPRF	PTPRU	74.1	0.443	0.485	rank_001_alphafold2_multimer_v3_model_4_seed_000	0.343018
Random 100	PLXNB1:CDH4	PLXNB1	CDH4	71.8	0.421	0.263	rank_001_alphafold2_multimer_v3_model_3_seed_000	0.224048
Random 100	ITGA5:JAM3	ITGA5	JAM3	86.6	0.638	0.26	rank_001_alphafold2_multimer_v3_model_3_seed_000	0.218498
Random 100	SELPLG:NECTIN1	SELPLG	NECTIN1	57.1	0.489	0.123	rank_001_alphafold2_multimer_v3_model_4_seed_000	0.258603
Random 100	DAG1:DSG2	DAG1	DSG2	82.8	0.568	0.444	rank_001_alphafold2_multimer_v3_model_4_seed_000	0.135799
Random 100	ITGAL:SHISA2	ITGAL	SHISA2	82.2	0.57	0.677	rank_001_alphafold2_multimer_v3_model_1_seed_000	0
Random 100	BTN2A1:NPTN	BTN2A1	NPTN	88.2	0.505	0.19	rank_001_alphafold2_multimer_v3_model_1_seed_000	0.143365
Random 100	ADAM17:NEO1	ADAM17	NEO1	74.7	0.386	0.533	rank_001_alphafold2_multimer_v3_model_1_seed_000	0.00454581
Random 100	PTK7:SLAMF6	PTK7	SLAMF6	87.7	0.574	0.772	rank_001_alphafold2_multimer_v3_model_3_seed_000	0.260434
Random 100	BTN3A3:INSR	BTN3A3	INSR	76.8	0.465	0.206	rank_001_alphafold2_multimer_v3_model_3_seed_000	0.236174
Random 100	INSR:BTN2A1	INSR	BTN2A1	81.9	0.493	0.75	rank_001_alphafold2_multimer_v3_model_4_seed_000	0.373839
Random 100	CADM4:DSG1	CADM4	DSG1	83.7	0.617	0.562	rank_001_alphafold2_multimer_v3_model_3_seed_000	0
Random 100	MICB:ITGA3	MICB	ITGA3	80.7	0.597	0.385	rank_001_alphafold2_multimer_v3_model_3_seed_000	0.0499831
Bottom 100	FCGRT:SHISA2	FCGRT	SHISA2	84.9	0.656	0.761	rank_001_alphafold2_multimer_v3_model_3_seed_000	0
Bottom 100	LRP8:SHISA2	LRP8	SHISA2	74.5	0.632	0.76	rank_001_alphafold2_multimer_v3_model_1_seed_000	0
Bottom 100	FAS:PLXNB1	FAS	PLXNB1	75.1	0.557	0.733	rank_001_alphafold2_multimer_v3_model_1_seed_000	0
Bottom 100	FAS:DSC1	FAS	DSC1	86.4	0.632	0.664	rank_001_alphafold2_multimer_v3_model_2_seed_000	0
Bottom 100	ITGA2:BTN3A2	ITGA2	BTN3A2	86.8	0.535	0.619	rank_001_alphafold2_multimer_v3_model_1_seed_000	0
Bottom 100	ITGA2:DSG1	ITGA2	DSG1	84.1	0.504	0.578	rank_001_alphafold2_multimer_v3_model_3_seed_000	0
Bottom 100	BSG:DSC1	BSG	DSC1	85.4	0.593	0.55	rank_001_alphafold2_multimer_v3_model_1_seed_000	0
Bottom 100	NOTCH2:DSG1	NOTCH2	DSG1	63.2	0.384	0.529	rank_001_alphafold2_multimer_v3_model_3_seed_000	0
Bottom 100	EPHA3:CDH4	EPHA3	CDH4	84.8	0.584	0.527	rank_001_alphafold2_multimer_v3_model_3_seed_000	0
Bottom 100	ITGAV:SHISA2	ITGAV	SHISA2	85.6	0.709	0.523	rank_001_alphafold2_multimer_v3_model_5_seed_000	0
Bottom 100	NOTCH2:SHISA2	NOTCH2	SHISA2	65.8	0.3	0.514	rank_001_alphafold2_multimer_v3_model_3_seed_000	0
Bottom 100	BSG:SHISA2	BSG	SHISA2	85.3	0.711	0.499	rank_001_alphafold2_multimer_v3_model_3_seed_000	0
Bottom 100	NOTCH2:MRC2	NOTCH2	MRC2	62.9	0.429	0.499	rank_001_alphafold2_multimer_v3_model_4_seed_000	0
Bottom 100	CDH2:TNFRSF8	CDH2	TNFRSF8	73.9	0.528	0.488	rank_001_alphafold2_multimer_v3_model_1_seed_000	0
Bottom 100	ITGAV:DSG1	ITGAV	DSG1	82.2	0.521	0.48	rank_001_alphafold2_multimer_v3_model_4_seed_000	0
Bottom 100	ATRN:SPN	ATRN	SPN	77.7	0.746	0.478	rank_001_alphafold2_multimer_v3_model_4_seed_000	0
Bottom 100	ITGA2:SHISA2	ITGA2	SHISA2	82.8	0.635	0.455	rank_001_alphafold2_multimer_v3_model_5_seed_000	0
Bottom 100	CXADR:DSC1	CXADR	DSC1	85.6	0.505	0.449	rank_001_alphafold2_multimer_v3_model_3_seed_000	0
Bottom 100	ITGAV:NOTCH3	ITGAV	NOTCH3	65.4	0.439	0.418	rank_001_alphafold2_multimer_v3_model_3_seed_000	0
Bottom 100	ALCAM:DSG1	ALCAM	DSG1	82.4	0.484	0.409	rank_001_alphafold2_multimer_v3_model_1_seed_000	0
Bottom 100	ACVR1B:DSG1	ACVR1B	DSG1	76.7	0.59	0.4	rank_001_alphafold2_multimer_v3_model_1_seed_000	0
Bottom 100	ITGA2:DSC1	ITGA2	DSC1	82.2	0.531	0.389	rank_001_alphafold2_multimer_v3_model_1_seed_000	0
Bottom 100	EPHA3:MRC2	EPHA3	MRC2	76.9	0.483	0.379	rank_001_alphafold2_multimer_v3_model_3_seed_000	0
Bottom 100	CR2:PTPRU	CR2	PTPRU	74.2	0.462	0.378	rank_001_alphafold2_multimer_v3_model_5_seed_000	0
Bottom 100	BSG:ITGA1	BSG	ITGA1	83.1	0.599	0.368	rank_001_alphafold2_multimer_v3_model_3_seed_000	0
Bottom 100	CR2:TGFBR1	CR2	TGFBR1	75.2	0.274	0.362	rank_001_alphafold2_multimer_v3_model_3_seed_000	0
Bottom 100	CD58:BTN3A2	CD58	BTN3A2	85.9	0.611	0.348	rank_001_alphafold2_multimer_v3_model_4_seed_000	0
Bottom 100	CDH2:MRC2	CDH2	MRC2	79.4	0.517	0.347	rank_001_alphafold2_multimer_v3_model_4_seed_000	0
Bottom 100	CD58:CD320	CD58	CD320	62.3	0.535	0.332	rank_001_alphafold2_multimer_v3_model_4_seed_000	0
Bottom 100	FAS:DSG1	FAS	DSG1	74.8	0.59	0.324	rank_001_alphafold2_multimer_v3_model_5_seed_000	0
Bottom 100	NOTCH2:BTN3A2	NOTCH2	BTN3A2	71.6	0.337	0.319	rank_001_alphafold2_multimer_v3_model_2_seed_000	0
Bottom 100	VLDLR:DSC1	VLDLR	DSC1	79.4	0.547	0.316	rank_001_alphafold2_multimer_v3_model_4_seed_000	0
Bottom 100	ACVR1B:DSC1	ACVR1B	DSC1	81.7	0.574	0.307	rank_001_alphafold2_multimer_v3_model_4_seed_000	0
Bottom 100	PTPRA:DSG1	PTPRA	DSG1	70.2	0.572	0.3	rank_001_alphafold2_multimer_v3_model_1_seed_000	0
Bottom 100	PTPRS:CD320	PTPRS	CD320	76.2	0.408	0.297	rank_001_alphafold2_multimer_v3_model_3_seed_000	0
Bottom 100	EPHA3:ACVR1	EPHA3	ACVR1	80.9	0.583	0.296	rank_001_alphafold2_multimer_v3_model_3_seed_000	0
Bottom 100	BSG:MRC2	BSG	MRC2	77.6	0.562	0.291	rank_001_alphafold2_multimer_v3_model_3_seed_000	0
Bottom 100	ITGA6:SHISA2	ITGA6	SHISA2	80	0.641	0.282	rank_001_alphafold2_multimer_v3_model_3_seed_000	0
Bottom 100	VLDLR:MRC2	VLDLR	MRC2	68.7	0.452	0.28	rank_001_alphafold2_multimer_v3_model_1_seed_000	0
Bottom 100	PTK7:CD320	PTK7	CD320	76.6	0.493	0.28	rank_001_alphafold2_multimer_v3_model_2_seed_000	0
Bottom 100	CDH2:CD320	CDH2	CD320	78.2	0.572	0.279	rank_001_alphafold2_multimer_v3_model_2_seed_000	0
Bottom 100	ITGAL:CD320	ITGAL	CD320	75.4	0.563	0.278	rank_001_alphafold2_multimer_v3_model_4_seed_000	0
Bottom 100	ITGAL:DSC1	ITGAL	DSC1	77.9	0.462	0.274	rank_001_alphafold2_multimer_v3_model_5_seed_000	0
Bottom 100	ITGA2:MRC2	ITGA2	MRC2	75.2	0.453	0.272	rank_001_alphafold2_multimer_v3_model_4_seed_000	0
Bottom 100	PTPRS:DSG1	PTPRS	DSG1	74.1	0.336	0.266	rank_001_alphafold2_multimer_v3_model_1_seed_000	0
Bottom 100	ADAM17:DSC1	ADAM17	DSC1	79.6	0.433	0.264	rank_001_alphafold2_multimer_v3_model_5_seed_000	0
Bottom 100	ITGA6:DSC1	ITGA6	DSC1	82.3	0.531	0.257	rank_001_alphafold2_multimer_v3_model_2_seed_000	0
Bottom 100	FCGRT:SELPLG	FCGRT	SELPLG	50.4	0.374	0.256	rank_001_alphafold2_multimer_v3_model_3_seed_000	0
Bottom 100	CD58:SHISA2	CD58	SHISA2	78.9	0.656	0.253	rank_001_alphafold2_multimer_v3_model_1_seed_000	0
Bottom 100	FCGRT:NECTIN1	FCGRT	NECTIN1	82.6	0.552	0.251	rank_001_alphafold2_multimer_v3_model_1_seed_000	0
Bottom 100	ITGA6:DSG1	ITGA6	DSG1	80.9	0.523	0.25	rank_001_alphafold2_multimer_v3_model_2_seed_000	0
Bottom 100	CD1B:DSC1	CD1B	DSC1	83.9	0.453	0.247	rank_001_alphafold2_multimer_v3_model_3_seed_000	0
Bottom 100	ACVR1:DSG1	ACVR1	DSG1	74	0.583	0.246	rank_001_alphafold2_multimer_v3_model_4_seed_000	0
Bottom 100	PTK7:DSC1	PTK7	DSC1	81.9	0.365	0.245	rank_001_alphafold2_multimer_v3_model_1_seed_000	0
Bottom 100	ITGAV:PCDH9	ITGAV	PCDH9	77	0.461	0.244	rank_001_alphafold2_multimer_v3_model_1_seed_000	0
Bottom 100	ICAM3:FCGRT	ICAM3	FCGRT	82.1	0.531	0.243	rank_001_alphafold2_multimer_v3_model_5_seed_000	0
Bottom 100	FCGRT:NCSTN	FCGRT	NCSTN	84.6	0.734	0.243	rank_001_alphafold2_multimer_v3_model_3_seed_000	0
Bottom 100	PTK7:SHISA2	PTK7	SHISA2	82.5	0.515	0.237	rank_001_alphafold2_multimer_v3_model_2_seed_000	0
Bottom 100	CD58:SEZ6L2	CD58	SEZ6L2	69.2	0.377	0.224	rank_001_alphafold2_multimer_v3_model_1_seed_000	0
Bottom 100	VLDLR:SHISA2	VLDLR	SHISA2	70.4	0.664	0.22	rank_001_alphafold2_multimer_v3_model_4_seed_000	0
Bottom 100	ITGAL:DSG1	ITGAL	DSG1	76.9	0.437	0.214	rank_001_alphafold2_multimer_v3_model_1_seed_000	0
Bottom 100	FAS:MRC2	FAS	MRC2	74.7	0.589	0.213	rank_001_alphafold2_multimer_v3_model_5_seed_000	0
Bottom 100	EPHA3:DAG1	EPHA3	DAG1	80.5	0.564	0.208	rank_001_alphafold2_multimer_v3_model_3_seed_000	0
Bottom 100	CDH2:DSC1	CDH2	DSC1	83.5	0.376	0.208	rank_001_alphafold2_multimer_v3_model_1_seed_000	0
Bottom 100	VLDLR:CD99	VLDLR	CD99	71.8	0.68	0.208	rank_001_alphafold2_multimer_v3_model_4_seed_000	0
Bottom 100	LRP8:DSG1	LRP8	DSG1	71.6	0.431	0.204	rank_001_alphafold2_multimer_v3_model_1_seed_000	0
Bottom 100	ITGAV:DSC1	ITGAV	DSC1	82.3	0.477	0.204	rank_001_alphafold2_multimer_v3_model_4_seed_000	0
Bottom 100	ACVR1B:PCDH9	ACVR1B	PCDH9	81.5	0.466	0.202	rank_001_alphafold2_multimer_v3_model_3_seed_000	0
Bottom 100	LRP8:DSC1	LRP8	DSC1	72.4	0.435	0.202	rank_001_alphafold2_multimer_v3_model_5_seed_000	0
Bottom 100	CD96:DSG1	CD96	DSG1	64.6	0.439	0.2	rank_001_alphafold2_multimer_v3_model_4_seed_000	0
Bottom 100	ALCAM:DSC1	ALCAM	DSC1	84.7	0.405	0.199	rank_001_alphafold2_multimer_v3_model_4_seed_000	0
Bottom 100	PTPRS:DSC1	PTPRS	DSC1	73.9	0.296	0.197	rank_001_alphafold2_multimer_v3_model_1_seed_000	0
Bottom 100	CD1B:CD320	CD1B	CD320	67.2	0.563	0.189	rank_001_alphafold2_multimer_v3_model_1_seed_000	0
Bottom 100	EPHA3:SEZ6L2	EPHA3	SEZ6L2	70	0.358	0.189	rank_001_alphafold2_multimer_v3_model_5_seed_000	0
Bottom 100	PTPRA:CADM1	PTPRA	CADM1	67.8	0.583	0.188	rank_001_alphafold2_multimer_v3_model_4_seed_000	0
Bottom 100	CR2:PCDH9	CR2	PCDH9	73	0.333	0.188	rank_001_alphafold2_multimer_v3_model_1_seed_000	0
Bottom 100	DAG1:CD320	DAG1	CD320	45.1	0.303	0.181	rank_001_alphafold2_multimer_v3_model_4_seed_000	0
Bottom 100	CR2:CD99	CR2	CD99	74.6	0.375	0.18	rank_001_alphafold2_multimer_v3_model_4_seed_000	0
Bottom 100	CD58:TNFRSF8	CD58	TNFRSF8	58.2	0.367	0.18	rank_001_alphafold2_multimer_v3_model_4_seed_000	0
Bottom 100	ADAM17:PTPRU	ADAM17	PTPRU	83	0.442	0.178	rank_001_alphafold2_multimer_v3_model_2_seed_000	0
Bottom 100	CD96:NPTN	CD96	NPTN	66.9	0.382	0.175	rank_001_alphafold2_multimer_v3_model_2_seed_000	0
Bottom 100	PTPRS:CD99	PTPRS	CD99	77.8	0.412	0.174	rank_001_alphafold2_multimer_v3_model_4_seed_000	0
Bottom 100	EPHA3:CADM4	EPHA3	CADM4	85.4	0.47	0.172	rank_001_alphafold2_multimer_v3_model_2_seed_000	0
Bottom 100	FCGRT:CADM1	FCGRT	CADM1	77.2	0.48	0.169	rank_001_alphafold2_multimer_v3_model_1_seed_000	0
Bottom 100	VLDLR:CDH4	VLDLR	CDH4	78.1	0.475	0.166	rank_001_alphafold2_multimer_v3_model_1_seed_000	0
Bottom 100	CD96:DSC1	CD96	DSC1	69.4	0.414	0.165	rank_001_alphafold2_multimer_v3_model_4_seed_000	0
Bottom 100	EPHA3:KIRREL2	EPHA3	KIRREL2	84.2	0.401	0.162	rank_001_alphafold2_multimer_v3_model_2_seed_000	0
Bottom 100	CD58:DSC1	CD58	DSC1	84.6	0.502	0.16	rank_001_alphafold2_multimer_v3_model_3_seed_000	0
Bottom 100	CDH2:SHISA2	CDH2	SHISA2	81.5	0.573	0.16	rank_001_alphafold2_multimer_v3_model_3_seed_000	0
Bottom 100	ALCAM:CD99	ALCAM	CD99	78.8	0.604	0.157	rank_001_alphafold2_multimer_v3_model_3_seed_000	0
Bottom 100	PTPRA:DSC1	PTPRA	DSC1	75.9	0.555	0.155	rank_001_alphafold2_multimer_v3_model_4_seed_000	0
Bottom 100	CD2:BTN3A2	CD2	BTN3A2	86.3	0.529	0.15	rank_001_alphafold2_multimer_v3_model_4_seed_000	0
Bottom 100	EPHA3:BTN2A1	EPHA3	BTN2A1	84.6	0.503	0.147	rank_001_alphafold2_multimer_v3_model_4_seed_000	0
Bottom 100	ALCAM:PTPRU	ALCAM	PTPRU	83.8	0.396	0.146	rank_001_alphafold2_multimer_v3_model_5_seed_000	0
Bottom 100	FCGRT:NPTN	FCGRT	NPTN	77.8	0.458	0.145	rank_001_alphafold2_multimer_v3_model_1_seed_000	0
Bottom 100	EPHA3:BTN3A2	EPHA3	BTN3A2	83.2	0.493	0.141	rank_001_alphafold2_multimer_v3_model_4_seed_000	0
Bottom 100	CDH2:BTN3A2	CDH2	BTN3A2	85.8	0.509	0.14	rank_001_alphafold2_multimer_v3_model_3_seed_000	0
Bottom 100	BSG:BTN3A2	BSG	BTN3A2	82.2	0.526	0.121	rank_001_alphafold2_multimer_v3_model_3_seed_000	0
Bottom 100	PTPRA:SHISA2	PTPRA	SHISA2	42.4	0.35	0.117	rank_001_alphafold2_multimer_v3_model_4_seed_000	0
Bottom 100	NOTCH1:DSC1	NOTCH1	DSC1	64.1	0.317	0.313	rank_001_alphafold2_multimer_v3_model_3_seed_000	0
