## Supplementary Table 1 for "A nanoscale map of the human cell surface proteome reveals spatial and functional organization"

### Sheet: All flow cytometry data
Cell line tested	Antibody clone	Antigen	Fold change over isotype (MFI) 1	Fold change over isotype (MFI) 2	Fold change over isotype (MFI) 3	Median fold change over isotype	Mean fold change over isotype	Fold change standard deviation
Jurkat	TS2/16	CD29	16.1718	16.8192	16.0431	16.1718	16.3447	0.339595
Jurkat	CY1G4	CD71	25.6476	25.1942	24.7446	25.1942	25.1955	0.368622
Jurkat	QA19A18	CD222	2.7868	2.7868	2.7868	2.7868	2.7868	4.44e-16
Jurkat	RPA-2.10	CD2	30.2374	27.1866	28.1315	28.1315	28.5185	1.27518
Jurkat	OTI7H9	SF1	-0.2223	-0.2223	-0.2223	-0.2223	-0.2223	2.78e-17
Jurkat	W6/32	HLA-A/B/C	45.1428	48.7013	47.342	47.342	47.0621	1.46618
Jurkat	Polyclonal (Novus Biologicals)	DDX21	1.33519	1.33519	1.33519	1.33519	1.33519	0
Jurkat	1H7	CD221	0.528169	0.511737	0.49061	0.511737	0.510172	0.0153731
Jurkat	BJ40	CD48	8.92958	8.15493	9.04695	8.92958	8.71049	0.395749
Jurkat	5A6	CD81	6.48826	5.4554	6.74648	6.48826	6.23005	0.55781
Jurkat	3A6	CD166	1.67606	1.723	1.65258	1.67606	1.68388	0.0292774
Jurkat	TRA-2-10	CD46	4.98592	4.79812	4.70423	4.79812	4.82942	0.11711
Jurkat	51.1	CD1d	6.13615	5.71362	5.5493	5.71362	5.79969	0.247192
Jurkat	CD43-10G7	CD43	2.66197	2.84977	2.5446	2.66197	2.68545	0.125684
Jurkat	3D11	HLA-F	-0.119718	-0.084507	-0.0985915	-0.0985915	-0.100939	0.0144705
Jurkat	TS2/9	CD58	5.12555	5.20164	5.10653	5.12555	5.14457	0.0410954
Jurkat	CBR-IC3/1	CD50/ICAM3	24.8719	29.2473	27.5352	27.5352	27.2181	1.80026
Jurkat	2M2	B2M	53.0266	50.3633	53.0266	53.0266	52.1388	1.25548
Jurkat	1B4	CD18	7.12301	7.21813	7.65567	7.21813	7.33227	0.231951
Jurkat	L17F12	CD5	9.40583	8.75903	8.18833	8.75903	8.78439	0.497366
Jurkat	H19	CD59	56.0704	58.1629	57.7825	57.7825	57.3386	0.910126
Jurkat	CD28.2	CD28	9.90044	9.53899	9.4629	9.53899	9.63411	0.190868
Jurkat	OKT3	CD3	11.8599	12.754	13.1154	12.754	12.5764	0.527727
Jurkat	HIT2	CD38	14.6373	14.2949	14.2188	14.2949	14.3836	0.182025
Jurkat	HIM6	CD147	83.2739	85.7469	93.7368	85.7469	87.5859	4.465
Jurkat	Polyclonal (Invitrogen)	SURF6	-0.157778	-0.142409	-0.170073	-0.157778	-0.156754	0.0113171
Jurkat	Polyclone (Cell Signaling)	TFAM 1	0.327882	0.281775	0.232595	0.281775	0.280751	0.0389079
Jurkat	Polyclonal (Invitrogen)	COX5B 2	-0.151631	-0.194664	-0.182369	-0.182369	-0.176221	0.0180981
Jurkat	Polyclonal (Proteintech)	SDHB 3	0.0297237	0.0758307	0.0420189	0.0420189	0.0491911	0.0194944
Jurkat	Polyclonal (Proteintech)	FUS	0.146528	0.174192	0.0789045	0.146528	0.133208	0.0400251
Jurkat	HL2012	TFAM 2	0.0604617	0.0911997	0.0235761	0.0604617	0.0584125	0.0276452
Jurkat	SDHB/2126	SDHB 1	-0.23155	-0.194664	-0.200811	-0.200811	-0.209008	0.0161354
Jurkat	21A11AE7	SDHB 2	-0.283804	-0.240771	-0.271509	-0.271509	-0.265361	0.0180981
Jurkat	Polyclonal (Proteintech)	TFAM 3	0.266406	0.26948	0.226447	0.266406	0.254111	0.0196018
Jurkat	H130	CD45	63.8572	59.5539	53.7137	59.5539	59.0416	4.1569
Jurkat	Polyclonal (Novus Biologicals)	COX5B 1	-0.274583	-0.296099	-0.302247	-0.296099	-0.290976	0.0118606
Jurkat	ASL-24	CD82	36.3134	36.3134	36.8109	36.3134	36.4793	0.23453
Jurkat	9C3	NCSTN	-0.318408	-0.271144	-0.355721	-0.318408	-0.315091	0.034608
Jurkat	Hl149	CD1a	7.75622	7.35821	7.50746	7.50746	7.54063	0.164171
Jurkat	MHN1-519	Notch1	0.547264	0.636816	0.544776	0.547264	0.576285	0.0428137
Jurkat	SHM14	CD156c	17.1095	18.0796	17.4577	17.4577	17.5489	0.401279
Jurkat	MHN3-21	Notch3	0.21393	0.20398	0.263682	0.21393	0.227197	0.0261161
Jurkat	IP26	TCRa/b	11.7861	10.9154	10.791	10.9154	11.1642	0.442665
Jurkat	QA18A42	CD62L	19.5473	20.0697	19.1244	19.5473	19.5804	0.386618
Jurkat	NK92.39	CD96/TACTILE	1.65385	1.61966	1.5641	1.61966	1.61254	0.0369822
Jurkat	QA21A26	CD83	1.18376	1.22222	1.19658	1.19658	1.20085	0.01599
Jurkat	QA19A07	CD53	42.5897	39.7692	39.1282	39.7692	40.4957	1.50364
Jurkat	WM59	CD31/PECAM1	26.3932	25.7521	27.3761	26.3932	26.5071	0.667847
Jurkat	CD84.1.21	CD84	20.2821	20.1111	18.9145	20.1111	19.7692	0.608381
Jurkat	TX25	CD226	12.7607	12.5043	12.5043	12.5043	12.5897	0.120873
Jurkat	SA17RN1	TSPAN33	-0.252137	-0.24359	-0.273504	-0.252137	-0.25641	0.0125809
Jurkat	hec2	CD99	157.547	149.855	156.265	156.265	154.556	3.36496
Jurkat	HA58	CD54/ICAM1	1.09536	1.10048	0.947156	1.09536	1.04767	0.0711015
Jurkat	R1.302	CD111/NECTIN1	13.7187	13.4631	13.8209	13.7187	13.6676	0.150453
Jurkat	L161	CD1C	20.0048	20.1581	19.5448	20.0048	19.9025	0.260593
Jurkat	TX31	CD112/NECTIN2	0.216334	0.180559	0.195891	0.195891	0.197595	0.0146545
Jurkat	CBR-IC2/2	CD102/ICAM2	102.235	99.6797	101.213	101.213	101.043	1.05014
Jurkat	B6.220	CD220/INSR	1.81086	1.69842	1.80574	1.80574	1.77167	0.0518394
Jurkat	FN50	CD69	8.81244	8.96576	9.37461	8.96576	9.05094	0.237277
Jurkat	GIR-208	CD119/IFNGR1	4.21286	4.21286	4.07487	4.21286	4.16686	0.0650479
Jurkat	SN13 (K5-1B8)	CD1B	3.52803	3.64047	3.25717	3.52803	3.47522	0.160875
Jurkat	NKI-M9	CD51/ITGAV	8.81244	8.71023	8.76133	8.76133	8.76133	0.0417282
Jurkat	S17009F	CD210b/IL10RB	1.76514	1.76957	1.70753	1.76514	1.74741	0.0282587
Jurkat	NT-7	CD352/SLAMF6	13.0819	13.266	13.4961	13.266	13.2813	0.169433
Jurkat	LAT1111	LAT	-0.341924	-0.295904	-0.351127	-0.341924	-0.329652	0.0241571
Jurkat	m1B9	CD36L1/SCARB1	0.435803	0.316153	0.325357	0.325357	0.359104	0.0543643
Jurkat	LNH-94	CD298ATP1B3	81.8348	90.5785	93.7998	90.5785	88.7377	5.05515
Jurkat	9F10	CD49d/ITGA4	46.3999	44.283	44.5131	44.5131	45.0653	0.948341
Jurkat	1E1B7	ANXA1	0.26093	0.283939	0.316153	0.283939	0.287007	0.0226489
Jurkat	SKII.4	CD155/PVR	7.19144	7.23746	6.96134	7.19144	7.13008	0.120786
Jurkat	OV-5B8	CD321/F11R	2.93005	2.94846	2.96687	2.94846	2.94846	0.0150299
Jurkat	QA19A19	CD305/LAIR1	19.7087	19.2485	19.1104	19.2485	19.3559	0.255765
Jurkat	8E5	DSG2	2.40543	2.52968	2.47446	2.47446	2.46986	0.05083
Jurkat	12G5	CD184/CXCR4	53.763	51.9222	51.0018	51.9222	52.229	1.14792
Jurkat	S22015F	CD90/THY1	33.9747	34.4349	33.8827	33.9747	34.0974	0.241571
Jurkat	Bu32	CD21/CR2	0.145881	0.0446387	0.182697	0.145881	0.124406	0.0583718
Jurkat	DX2	CD95/FAS	12.1615	11.8394	11.8394	11.8394	11.9468	0.151856
Jurkat	90220	CD210b/IL10RB	0.454211	0.481822	0.449609	0.454211	0.461881	0.0142255
Jurkat	HI111	CD11a/ITGAL	21.4574	21.4114	20.5831	21.4114	21.1506	0.401773
Jurkat	MEM-108	CD98/SLC3A2	87.8173	92.8794	96.561	92.8794	92.4192	3.58439
Jurkat	590H11G1E3	MERTK	0.385182	0.38058	0.35757	0.38058	0.374444	0.0120786
Jurkat	VI-PL2	CD61/ITGB3	1.91763	1.92683	1.92223	1.92223	1.92223	0.00375746
Jurkat	ASC-1	CD49c/ITGA3	0.854579	0.767142	0.799356	0.799356	0.807026	0.0361055
Jurkat	NKI-SAM-1	CD49e/ITGA5	11.9775	13.9103	13.8642	13.8642	13.2507	0.900485
Jurkat	RS38E	CD317/BST2	10.5048	10.3208	9.9526	10.3208	10.2594	0.229585
Jurkat	1C6E12	FABP5	-0.274136	-0.263409	-0.281287	-0.274136	-0.272944	0.00734733
Jurkat	BY88	CD30/TNFRSF8	8.82669	8.61872	5.65511	8.61872	7.70017	1.44857
Jurkat	CC2C6	CD47	58.792	57.2322	48.6014	57.2322	54.8752	4.48174
Jurkat	V9	VIM	-0.121317	-0.136915	-0.136915	-0.136915	-0.131716	0.00735293
Jurkat	29E.2A3	CD274	1.54378	1.54378	1.41244	1.54378	1.5	0.0619129
Jurkat	6-434	CD328/SIGLEC7	-0.05506	-0.03585	-0.03969	-0.03969	-0.0435333	0.00829998
Jurkat	K8	SIGLEC9	-0.02433	-0.05122	-0.04353	-0.04353	-0.0396933	0.0113081
Jurkat	GC8.4-1	Gal1	-0.13594	-0.14286	-0.16359	-0.14286	-0.147463	0.011748
Jurkat	EPR19903	Gal7	-0.29493	-0.31567	-0.33641	-0.31567	-0.31567	0.0169341
Daudi	2D10	CD80	3.82613	3.61743	3.80004	3.80004	3.74787	0.092845
Daudi	M-B371	CD37	17.6523	18.6958	21.5393	18.6958	19.2958	1.6426
Daudi	5-271	CD36	-0.243472	-0.238254	-0.274776	-0.243472	-0.252167	0.0161282
Daudi	CD84.1.21	CD84	13.3219	12.5392	12.4871	12.5392	12.7827	0.381821
Daudi	5C3	CD40	14.2349	12.9827	13.0349	13.0349	13.4175	0.57838
Daudi	QA19A07	CD53	27.435	36.5655	37.8699	36.5655	33.9568	4.64225
Daudi	113-16	CD70	1.21532	1.17391	1.19462	1.19462	1.19462	0.0169047
Daudi	C44Mab-5	CD44	3.01743	2.83482	2.52177	2.83482	2.79134	0.204673
Daudi	GIR-208	CD119/IFNGR1	4.60874	4.5044	3.95656	4.5044	4.35657	0.286035
Daudi	LN3	HLA-DR	28.4785	30.3046	31.8699	30.3046	30.2177	1.38587
Daudi	H130	CD45/PTPRC	30.3046	41.783	32.9133	32.9133	35.0003	4.91289
Daudi	SJ25C1	CD19	11.1552	13.4828	9.08621	11.1552	11.2414	1.79592
Daudi	2H7	CD20/MS4A1	35.0345	33.6552	31.6724	33.6552	33.454	1.37991
Daudi	HIB22	CD22	10.0345	10.8965	10.7241	10.7241	10.5517	0.372457
Daudi	HIM6	CD147	22.2759	23.4828	23.3103	23.3103	23.023	0.532967
Daudi	BY88	CD30/TNFRSF8	-0.33103	-0.34741	-0.30345	-0.33103	-0.327297	0.0181397
Daudi	BJ40	CD48	2.62069	2.5431	2.56897	2.56897	2.57759	0.0322559
Daudi	TS2/9	CD58	2.12069	2.05172	2	2.05172	2.05747	0.0494388
Daudi	5A6	CD81	11.5862	12.6207	12.6207	12.6207	12.2759	0.487659
Daudi	ASL-24	CD82	5.77586	6.36207	5.71552	5.77586	5.95115	0.291607
Daudi	SHM14	CD156c/ADAM10	3.53448	3.30172	3.10345	3.30172	3.31322	0.176157
Daudi	TRA-2-10	CD46	4.52795	4.68323	4.48654	4.52795	4.56591	0.0846645
