## Supplementary Table 2 for "A nanoscale map of the human cell surface proteome reveals spatial and functional organization"

### Sheet: Legend
Sheet number	Description
2	Daudi proximity labeling bait proteins
3	Daudi proximity labeling enrichment values
4	Daudi clusters and annotations
5	Daudi graph connectivity scores

### Sheet: Daudi bait proteins
Bait gene name	Functional annotation	Proximity labeling method
CD19	P15391	Adaptive immunity related
CD82	P27701	Adaptive immunity related
CD46	P15529	Adaptive immunity related
HLA-DR	P01903	Adaptive immunity related
CD70	P32970	Adaptive immunity related
BSG/CD147	P35613	Cell adhesion related
CD58	P19256	Cell adhesion related
CD81	P60033	Cell adhesion related
ADAM10/CD156c	O14672	Enzymatic activity
CD48	P09326	GPI-anchored
IFNGR1/CD119	P15260	Innate immunity related
CD53	P19397	Receptor
CD22	P20273	Receptor
TNFRSF8/CD30	P28908	Receptor
CD40	P25942	Receptor
CD44	P16070	Receptor
CD80	P33681	Receptor
CD84	Q9UIB8	Receptor
MS4A1/CD20	P11836	Signaling
CD37	P11049	Tetraspanin microdomain

### Sheet: Daudi PL enrichment values
Protein ID	Gene name	CD19 HRP fold change	CD20/MS4A1 HRP fold change	CD22 HRP fold change	CD147/BSG HRP fold change	CD30/TNFRSF8 HRP fold change	CD48 HRP fold change	CD58 HRP fold change	CD81 HRP fold change	CD82 HRP fold change	CD156c/ADAM10 HRP fold change	CD37 HRP fold change	CD40 HRP fold change	CD44 HRP fold change	CD46 HRP fold change	CD53 HRP fold change	CD80 HRP fold change	CD84 HRP fold change	HLADR HRP fold change	CD70 HRP fold change	CD119/IFNGR1 HRP fold change
O00220	TNFRSF10A	1.57488	1.32235	1.92903				0.209723	1.59743	1.1668										0.276985
O14494	PLPP1	0.764627	1.43863	2.07532																	-0.217244
O14523	C2CD2L	0.565787	0.163881	-0.393936	0.179777	-0.273531	0.782147	0.834844	0.867629	0.703697										1.6145
O14763	TNFRSF10B	2.30075		2.61027
O15031	PLXNB2	1.98932	0.835729	1.26743	0.760426	0.249647	0.67586	0.900021	1.08142	0.926895	1.25054	0.798065	1.47735	1.63521	1.76744	1.26874	1.70554	1.48015	0.896363	1.85885	1.28112
O15400	STX7	0.190924	0.828113	0.841986	0.533812	0.303768	1.18605	1.07782	1.32987	1.21256	0.791338	0.567494	0.309839	1.054	1.6771	0.707182	1.07622	1.76478	-0.503324	1.16084	0.772355
O43707	ACTN4	0.232661	1.11721	0.609382	0.183632	0.101213	0.759394	0.509172	0.776221	0.627981	0.362949	0.894567	1.33469	0.773455	1.19862	1.16656	0.922014	1.64016	0.353637	0.726981	0.755425
O60449	LY75	1.12455	0.0855073	0.506413	0.32507	-0.147667	0.0961928	0.926033	0.404851	0.536847	1.77285	0.632572	2.33014	1.37564	1.85262	1.01485	2.57751	1.91533	0.465107	2.71292	2.51254
O75144	ICOSLG	2.92133	0.502224	1.76718				0.387349	-0.985885					3.14546	4.08291	1.91042	3.78913	3.57686		5.002	3.32369
O75909	CCNK	0.00578815	0.454717	0.157823	0.111029	1.65613	1.62925	1.69204	0.637471	0.451318	0.328371	-0.607061	-0.230773	0.218476	0.0340556	-0.286133	0.0449271	0.244253	-0.644824	0.00302769	0.192012
O94985	CLSTN1	0.831431	0.900746	0.704156		1.57844	0.8166	1.25701	1.46662		0.741445	0.136649	1.83893	1.87786	1.84158	1.21351	2.58557	2.47116	0.924983	2.06735	2.06532
O95297	MPZL1	1.63754	1.19165	1.89335	-0.44087	-0.0713871	1.08178	1.39656	1.48254	1.68471	1.44249	-0.0849088	2.59944	2.16147	2.58138	0.861446	2.44396	2.56444	-0.397301	2.36834	2.08849
P01871	IGHM	2.36134	1.05643	1.84841	0.655656	0.569897	0.780362	0.858472	1.58364	1.00571	1.8499	1.56202	2.70068	2.60233	2.54158	1.68966	2.25098	2.21396	1.37255	2.33225	1.80841
P01903	HLA-DRA	2.98386	2.346	2.88169	1.40393	0.769246	1.79065	2.52684	3.12769	2.38569	3.0093	1.7116	9.43542	3.46678	4.07592	2.37696	3.24339	3.62456	1.6507	3.4799	2.82049
P01911	HLA-DRB1	2.95606	1.83036	3.26383	1.00746	0.291563	1.97495	2.0676	2.99679	2.37468	1.97938	1.44305	10.2367	3.25811	3.66518	2.17268	2.77	3.29912	1.32736	2.8801	2.47096
P01920	HLA-DQB1	2.44011	1.72659	2.73049	0.824018	0.613883	0.941447	1.4681	2.87465	2.25241	1.73697	1.19229	2.85967	2.28338	3.08723	2.11282	2.28032	2.92166	1.47164	2.18852	1.99001
P02765	AHSG	2.01014	2.62406	3.63938	-0.964359	-0.0541735	-1.40471	0.242392	0.752048	0.20183	0.926308	-0.452426	-0.849266	-1.32921	0.422642	-1.29578	-1.1887	-0.904228	-0.895522	0.0897813	-0.787399
P02786	TFRC	1.34	0.611583	1.05082	1.00035	0.493699	0.904373	1.01132	1.39108	0.652687	1.56197	1.2012	2.11185	1.80609	2.15274	1.4101	2.10385	2.1344	0.958179	1.81115	1.63496
P04440	HLA-DPB1	2.35435	1.63325	2.88617	0.808426	0.0643407	1.41317	1.19981	2.43751	1.66392	1.19475	1.73673	2.98701	3.06897	3.21795	2.59891	2.09964	3.01112	1.39386	2.61696	1.66688
P05362	ICAM1	3.3504	1.12244	2.58363	0.720209	0.073055	0.819207	1.39769	2.41836	2.18604	1.89002	0.986031	3.22294	2.9314	3.4094	2.37576	2.70576	2.94388	1.34313	2.60493	2.13257
P08195	SLC3A2	1.72111	1.32515	2.04727	1.24852	0.482431	1.30028	1.07118	2.30451	1.53358	1.29295	1.52355	2.59658	2.06277	2.41672	1.74677	1.99207	2.39765	1.50852	1.68332	1.75014
P08473	MME	3.97054	1.975	2.97072	1.10105	0.542653	1.43127	2.11084	2.94467	2.06716	2.89928	2.43293	4.41833	3.82925	4.10905	2.9929	4.20885	4.18873	2.18842	4.02995	3.45342
P08575	PTPRC	1.65074	0.839535	1.30848	0.759751	0.248522	0.805352	0.654864	1.16949	0.642866	1.31251	1.23409	1.83719	1.46	1.78351	1.50718	1.59643	1.62149	1.20443	1.51128	1.09895
P09326	CD48	3.28459	1.7966	3.09832	1.78044	0.350815	2.9866	3.1102	3.68985	3.91293	2.53934			3.23553	3.75312	2.38262	3.48272	4.30052	1.00484	3.69934	2.98244
P10109	FDX1	-0.183264	1.64965	1.19731	1.19025	0.329911	-0.441767	-0.849992	1.41524	0.169121	-0.465842			1.10222	0.916983	1.85214			0.836315	0.875585
P11049	CD37	2.7709	1.16316	2.3307	0.923643	0.416169	0.583861	1.18844	2.12016	1.99697	2.4569	1.22713	2.99159	2.49227	2.788	2.00755	2.43159	2.36797	1.23398	2.51093	1.84246
P11836	MS4A1	3.09047	1.06499	2.74974	0.439028	0.0329918	0.563984	1.09744	2.18741	1.70728	2.09759	1.76589	2.9877	2.38677	2.88122	2.07053	2.5156	2.83173	1.51774	2.19024	1.90611
P11912	CD79A	1.21385	-0.0110467	0.563442	-0.731862	0.314621	0.696113	0.547488	0.790676	0.515755	0.316161	-0.026967	1.00545	0.758919	1.47928	-0.115285	0.85607	1.10059	-0.77026	0.858925	0.498453
P13598	ICAM2	3.78794	1.39895	2.93096	0.363348	0.397811	1.72916	2.63955	3.24379	2.85179	2.32313	1.43164	4.32278	3.78038	4.23926	2.11618	3.99444	3.95399	0.4385	4.30362	3.35159
P13612	ITGA4	2.70463	1.03177	1.77668	1.39595	0.193889	1.35578	1.49596	2.56867	0.966093	2.50507	1.45324	3.0767	2.6819	3.43018	2.23393	3.17942	3.10999	1.23589	2.92957	2.62311
P13688	CEACAM1	3.78759	2.04762	2.99929			0.13929	-0.543672	2.63105	0.879873	0.688333			1.42359	2.79089	0.171147	-0.519691			1.73177	0.431056
P14923	JUP	-0.710278	1.61133	-0.62311	1.73473	-0.22242	-0.459215	-0.275656	1.4166	-0.763393	-0.790525	1.8673	0.80539	0.522197	0.393047	2.55286	0.830318	0.864182	3.85531	1.04624	0.509388
P15260	IFNGR1	2.61477		-0.00426688										3.17549	3.41672		2.12584	3.6762		1.5123	2.84942
P15391	CD19	1.84778	0.418932	0.719272	0.280061	1.0663	1.13846	1.36563	1.85481	1.47068	1.01619	0.114225	1.47549	1.5212	1.4566	0.871098	1.60092	1.60911	0.179697	1.42751	1.51443
P15529	CD46	0.547669	-0.530222	0.370675	-0.496487	0.579278	1.33559	2.11173	1.88712	1.99667	1.74293	0.529012	0.788798	1.33326	1.05747	-0.128748	1.95877	1.68299	-0.938412	1.81914	1.73018
P15884	TCF4	0.0819502		-0.474349		-0.18417		0.451568	0.443489	1.24838	0.542008			1.0931	0.192986	0.218711			-0.691613	0.284971	2.04037
P15907	ST6GAL1	0.810274	0.699868	0.865813	1.87659	0.335108	1.41534	1.15156	1.4712	1.293	0.973177	-0.51269	2.27382	1.58835	2.24029	0.865053	1.85575	1.91545	0.0733305	2.14066	1.86729
P16070	CD44	2.28722	0.401463	1.79331			0.515417	2.03772	1.91756	2.22441	0.81936			2.26622	2.03781	1.11223	2.72261	2.738	0.298036	1.65404	2.15481
P19256	CD58	1.73156		3.57097				1.9536	1.71505	1.88274	1.65426			3.26155	3.97915	1.1151	1.72844	1.80527		3.03795	1.31526
P19397	CD53	1.77252	0.452377	0.915533	0.640247	-0.156157	-0.348701	0.70661	1.12898	0.49061				1.47104	0.736557	2.11398			1.12018	0.436099
P20023	CR2	0.495487	0.146442	0.76571	1.23412	0.148759	0.513223	0.617333	1.88362	0.946923	1.81034	0.357554	2.44207	2.12519	2.30173	1.39311	2.8273	2.52551	0.95044	3.03634	2.45193
P20036	HLA-DPA1	2.47012	1.06401	2.57076	0.424022	-0.736267	0.986027	0.753194	2.22445	1.54767	1.82152	1.92755		2.58186	3.07602	2.3028	2.17995	2.752	1.65879	1.21798	1.90757
P20073	ANXA7	0.175654	1.31566	0.632872	1.54055	0.438014	0.899786	0.762895	1.14614	0.487116	0.3191	1.51234	0.223795	-0.152519	-0.254465	1.75316	0.496387	0.159497	0.787707	-0.0883138	0.080973
P20273	CD22	2.29336	1.07214	1.7014	0.694614	0.367469	0.944877	1.13192	1.51278	1.15487	1.73519	0.857283	2.23943	1.93789	2.18804	1.33624	2.13797	2.21601	0.668613	2.20414	1.70256
P20701	ITGAL	1.09859	0.570873	0.668781	0.0997234	0.861601	0.444813	0.750471	0.655756	0.191354	1.13937	0.742225	1.6025	1.58535	1.54284	1.19252	1.36028	1.36187	0.825365	1.35701	1.17066
P20916	MAG	1.11435	-0.135477	0.815681																2.54283
P21854	CD72	0.457207	0.0227716	0.618659	-0.287559	0.967507	1.07059	1.43415	1.58961	1.78127	1.04482	0.333404	2.47857	1.82459	1.32101	0.413255	2.51382	2.48902	-0.0765799	2.2864	2.3968
P22794	EVI2A	0.831988		1.58524					0.531325					1.02849	1.08275		0.47313	1.00134			0.661983
P24394	IL4R	0.38758		0.515845	0.167258	-0.251591	-0.00687072	0.182389	0.729456	-0.137024	0.734905			0.643887	1.52305	0.439665	2.17311	1.73429	-1.80187	1.15221	1.27244
P25942	CD40	2.05189	1.71773	1.8058				2.83799	3.40124	2.64814	2.30575			2.39513	2.86341	1.68882	3.49573	3.76996	1.31762	4.91702	3.28036
P27701	CD82	2.00748	0.465312	0.953617	-1.18441	-1.03571	-1.06465	-0.0571356	0.667048	0.706117		0.10282	0.72265	0.641715	1.41563	0.384016	1.22699	1.22289	-0.700896	0.831048	0.818483
P28907	CD38	3.35109	1.97708	3.14962	0.880217	0.410209	1.36025	1.9753	3.04791	2.40984	3.02967	1.82284	3.85529	3.11561	3.7074	2.2297	3.31397	3.54183	1.47196	3.31814	2.74267
P31151	S100A7	4.25449	0.601546	-0.441309											-0.237336	0.645654			0.918906	1.64513
P31994	FCGR2B	1.79692	0.613081	1.66974	0.698671	1.26203	1.02149	1.52008	1.16342	1.50681	1.7581	-0.820245	2.70758	3.71315	2.10728	0.673247	2.8435	2.91896		2.34968	2.66627
P32970	CD70	0.862496	0.259064	0.89073	0.144666	0.277622	0.622871	0.670278	1.1634	0.39239	0.514458	-0.512821	1.05042	0.369076	1.79614	0.194216	1.13406	1.10402	-0.587481	1.69008	0.873192
P32971	TNFSF8	3.24479	1.25224	2.02367										2.5448	4.07981	1.86041	2.82021	3.08985		1.99195	2.26577
P33241	LSP1	0.699491	1.41189	1.26783	0.280108	-0.264805	0.509422	0.557556	0.902177	0.554118	0.980852	1.16199	1.47269	1.33154	1.76939	1.45089	1.35272	1.91648	0.85581	1.38526	1.45492
P33681	CD80	4.32447		0.0790715										1.81109	3.31535	0.968335	2.70067	1.7653		1.05314	1.63278
P34910	EVI2B	2.97814	2.0494	3.04347	2.10207	0.961	2.41552	3.05595	3.78958	3.19193	3.67504	2.29534	4.83566	4.00692	4.56414	2.73946	4.44895	4.67715	1.60312	4.50931	3.88156
P35613	BSG	3.00345	1.51601	2.15439	1.66026	-0.0315353	0.310835	0.408566	1.88855	0.542647	1.25764	2.31671	3.3746	2.88024	3.08313	2.89742	2.25708	2.88008	2.36291	1.89404	2.14342
P35637	FUS	0.650195	1.6616	0.936899	1.09183	1.53013	1.76787	1.66529	1.37346	0.388726	0.786225	-0.360338	6.149	0.586246	0.135799	-0.320384	0.460253	0.677659	-1.08643	0.245278	0.410872
P40259	CD79B	1.12146	0.431951	1.04605	-0.377701	0.0619478	0.718229	0.838738	1.02982	0.838992	1.09328	-0.124321	2.01289	1.53035	1.94468	0.118171	1.45411	1.78804	-0.676247	1.60304	1.03284
P42081	CD86	2.54262	0.694792	2.16304	1.02883	-0.476585	1.05251	1.61147	2.47583	1.75807	1.75527			1.48278	2.50451	1.43521	2.37815	2.5182	1.18415	1.47181	1.99358
P42892	ECE1	1.80372	0.680342	1.23867	0.557667	0.0492227	1.04929	1.44484	1.65814	1.36904	1.83651			2.32874	2.70061	1.63572	2.47413	2.21692	0.820034	2.32085	2.11944
P46531	NOTCH1	0.370865	0.524081	0.930705	0.268419	-0.168264	0.857624	0.493544	1.42518	1.15079				1.55845	1.83294	1.20954	2.11362	2.38883		0.518822	1.07265
P48551	IFNAR2	1.33453	0.722586	1.06728										2.01845	1.80824		3.02352			0.474982	3.12182
P48960	ADGRE5	1.13042	0.155997	0.632024	-0.074196	-0.373523	0.365866	-0.758092	0.927925	0.0866453				0.180663	0.411265	0.0185549	1.71716	2.06636	0.341973	1.42518	0.406636
P49247	RPIA	-0.362289	0.165652	0.133999	0.329085	-0.0578893	-0.0910185	-0.0238594	0.042527	-0.19718	-0.397592	-0.47184	-0.46592	2.44991	-0.331021	-0.00980317	-0.434215	-0.512039	-0.00705475	-0.583591	-0.666021
P54709	ATP1B3	2.83574	1.33917	2.95525	1.1319	0.492345	0.98564	1.38866	2.32326	1.61408	1.51944	1.8806	3.76402	2.72257	3.48197	2.15978	2.77424	3.22195	1.73032	2.58043	2.42012
P60033	CD81	2.33591	1.84615	1.91549								0.506056	0.767215				1.18244	1.6521		0.128729	0.97437
P78310	CXADR	1.28932	0.281024	1.65698	-0.960747	0.0170457	0.929426	1.64093	1.80394	1.90596	1.66216	-0.535252	2.61698	1.83357	2.38466	0.286315	2.63198	2.6736	-0.871994	1.93884	2.36609
P78410	BTN3A2	1.48006	0.319123	1.24493				0.0134641	2.04294					1.4124	2.36571	0.557315	1.78013	1.41902	-0.44213
P78536	ADAM17	1.82924	0.589496	1.2266	0.890263	0.551644	0.858974	0.792574	1.60813	0.889447	1.64785	1.08487	1.4043	2.02055	2.47745	1.46032	2.3698	2.27779	1.04962	2.65933	1.88758
P79483	HLA-DRB3	1.60226	0.725767	1.76003	0.720809	0.249149	1.15776	1.70007	2.17342	1.81699	1.95239	1.67866	9.37024	2.70768	2.90227	1.53065	2.97092	3.79161	1.01219	2.43848	2.56989
P98172	EFNB1	3.8805		0.0136902				2.23152	2.03702	0.662135				1.91457	3.40313		1.69105	1.76012		0.921902	0.627572
Q01433	AMPD2	-0.164512		-0.180304	2.04729	1.40989	1.69642	1.67916	2.2386					-0.41989	-0.418958	-0.112565			0.305605	-0.026428
Q01650	SLC7A5	1.63167	1.135	1.52062	0.877998	0.484446	0.390553	0.293527	0.839559	0.706082	0.800691	0.117251	0.75387	1.59402	1.65602	1.60158	1.09584	1.01173	1.42168	0.927571	0.306939
Q02413	DSG1	-0.486681	0.434154	-0.85173	1.78542	0.0343541	-0.00219874	-0.18867	1.22783	0.313025	-0.000631933	1.51937		0.863953	0.488982	2.5494	0.8884		3.52746	1.0731	-0.117272
Q04656	ATP7A	3.26	1.51269	-0.638829	-0.137034	-0.204809	-0.29396	0.129453	0.341818	-0.276833				0.505336	0.986114	-0.86309			-0.459033
Q06481	APLP2	0.49044	0.0724643	0.274297				0.804492	0.550513		1.68954	-0.444173	1.75975	1.59877	1.95547	-0.208884	2.1827	2.2262	-0.67181	1.90604	1.91292
Q08554	DSC1	-0.00872874	1.69111	-0.76835	2.01159	0.0128956	0.164319	0.164154	1.34611	-0.611234	-1.18024			1.27861	-0.0639915	2.81024			3.7625	1.57059
Q10589	BST2	1.08977	0.257983	1.00238	0.536733	0.142664	1.53156	2.01638	2.47707	1.90494	1.30245	0.298384	1.96794	1.0806	1.86239	0.123575	1.83265	1.82392	-0.637629	2.49319	1.89319
Q13332	PTPRS	1.61167	1.78497	2.2314	-0.679369	-0.39075	-0.362582	0.228499	0.115968	-0.15029				2.34096	3.82184	3.25354	4.66108	4.43336	2.9475	1.70208	3.23918
Q13740	ALCAM	2.81589	1.22996	2.19895	0.109116		1.56772	2.66041	2.70056	1.86232	4.61258			3.40902	5.19955	2.51737	5.13988	5.13582	1.85412	3.33158	4.45841
Q13813	SPTAN1	1.13092	0.83691	0.778702	0.596705	-0.358926	0.632759	0.346824	1.29751	0.635264	0.950893			0.499391	1.12331	0.901059	1.81372	2.68566	-1.24785	1.55377	1.99199
Q14118	DAG1	3.09669	3.17002	3.27358			1.89337	1.50161	2.43415	1.53024	2.77287			4.31763	4.33109	4.06556	4.66829	4.42638		5.35445	4.12657
Q2KHR2	RFX7	0.204181	-0.173691	0.0102031	3.89968	-0.0278225	-0.0754612	0.257875	-0.0330258	0.0824442	0.485427			3.99003	0.665714	1.88968			-0.10211	0.387462
Q6AHZ1	ZNF518A	0.759572	0.677817	0.53833		-1.07686	-0.544971		-0.359852		1.91937			0.249938	0.213367	2.13593			-0.625042	0.230504
Q6KCM7	SLC25A25	0.343482	0.306438	0.334278				-0.21806							0.712791					1.79042
Q6P4Q7	CNNM4	0.874301	0.674568	0.645308	0.55681	0.137986	0.740436	0.584486	0.913635	0.202834	1.05658	0.697623	1.6659	1.36924	1.2992	1.13817	1.67737	1.66651	0.704445	1.51906	1.55918
Q6PCB8	EMB	3.70623		2.42129										2.42881	3.32558	1.06134	2.47415	2.22654		3.69895
Q6WKZ4	RAB11FIP1	0.648312	0.38308	0.566232	0.0324739	0.570778	0.480405	0.825283	0.944608	0.858661	0.466961	-0.174288	1.34271	1.19215	1.56572	0.877297	1.59014	1.70379	0.383118	1.18269	1.39685
Q7KYR7	BTN2A1	1.80328		0.556293	-0.344367	-0.190118	1.01026	1.83347	1.52074	1.82115	2.14709			3.58277	3.42185	2.71992	1.22227	0.495488		4.13257	1.30445
Q7L1W4	LRRC8D	1.12365	0.328136	0.729611	0.865628	0.209687	0.5964	0.634834	0.84127	0.495678	0.940349	0.150611	1.65839	1.2949	1.5997	1.09026	1.4547	1.48718	0.679071	1.83903	1.33166
Q7Z3C6	ATG9A	0.272237	0.308485	-0.116309	0.42168	0.627101	0.492274	0.5944	0.76392	0.119111	1.10009	1.4267	0.472135	1.82721	0.946648	0.340849	1.02502	0.65588	1.14295	0.748132	0.712083
Q7Z6M3	MILR1	3.24986	1.94507	3.32533	0.37797	0.447598	1.30094	1.59253	1.20435	1.75008	2.43047	1.64709	3.92721	2.76784	3.21771	1.1883	3.33631	3.53799	0.966757	3.04187	2.98411
Q86UF1	TSPAN33	2.59583	2.20219	3.18335										2.17568	2.57732	2.0655	1.61727	1.6997		2.77778	2.27056
Q86X29	LSR	1.03634	0.38576	0.383515	0.765531	-0.603386	0.690539	1.07751	1.63894	1.24677	1.18596			1.67339	1.5988	0.880074	2.24216	2.7733	-0.620953	2.48615	1.87764
Q8IWA5	SLC44A2	2.70103	0.425813	1.59943	-0.123229	-0.498516	0.0305412	0.204799	0.667965	-0.175693	1.90673	0.654786	1.92291	1.78543	1.713	1.71013	1.79082	1.61567	1.1444	1.83928	1.25691
Q8IWT6	LRRC8A	1.52506	-0.28546	0.991735	0.594045	-0.271117	0.198432	0.650624	0.637438	-0.464636	1.35784			1.70741	1.95564	1.00876	2.07582	1.76346	0.329071	1.81798	1.84658
Q8N6F7	GCSAM	0.381328	0.527699	0.682413	-0.63652	0.21072	0.364684	0.442119	0.697836	0.380966	0.114333	0.33335	1.46256	0.962473	1.64715	0.266336	1.42395	1.66862	-0.247381	1.24148	1.34704
Q8NBS9	TXNDC5	0.0543545	0.262501	0.371094	0.110622	0.0827473	0.401743	-0.251359	0.790954	-0.105815	0.341828	1.39892	1.45345	1.30551	0.864412	1.20795	0.918908	1.67711	0.632692	0.988048	1.15127
Q8NG11	TSPAN14	1.77157	0.237887	1.39553										1.74564	1.26605		1.62422	2.22097		1.71037	1.18729
Q8NHL6	LILRB1	1.94213	0.824594	1.48846	-0.00300737	-0.127405	0.787711	0.954762	1.14598	0.821793	0.753539	-0.00690829	1.9925	1.47545	1.86442	0.601107	1.97417	2.06156	-0.386346	1.89883	1.39083
Q8TCZ2	CD99L2	1.51553	1.05518	1.41351	-0.160151	-0.375122	0.738334	1.32173	1.80718	1.1987	0.91943	0.820834	3.75454	3.0812	2.87119	2.12192	3.32599	3.47502	0.664953	2.25105	3.20091
Q8TDQ0	HAVCR2	1.65573	0.390131	1.32008				2.11302	1.92516	3.07561				1.99583	3.07149	0.481181	3.37807	3.55087		1.35608	3.16162
Q8WTV0	SCARB1	1.87035	0.420144	1.47212	0.143644	0.101026	0.74651	1.07449	1.28727	1.02676	2.19048	-0.159761	2.18015	1.77752	2.06337	0.0316459	1.91676	1.60142	-0.601567	1.59772	1.35406
Q92581	SLC9A6	0.267064	0.480892	0.51877	0.825907	0.544243	0.420737	0.460215	0.867181	0.544903	2.91314			1.58691	0.601498	0.991229	1.27997	1.5668	0.403286	0.736031
Q92804	TAF15	0.867018	0.839733	0.872683	0.666856	1.87046	1.55971	2.0598	1.57586	0.344767	0.992461	-1.3289	0.386736	0.554351	0.343831	-1.00832	0.68978	0.813553	-2.14122	0.379673	0.473931
Q92854	SEMA4D	1.23972	1.0453	1.2561	0.734476	-0.281512	0.276134	0.564768	1.06633	0.645579	1.33936	1.10111	2.74328	2.16547	2.48787	1.57623	2.39258	2.90881	0.86292	2.19401	2.04447
Q92859	NEO1	1.32629	1.02323	0.870242					1.91055	0.844916	3.19288			2.50741	2.67185	1.37131	3.05173	4.5123		0.743787	2.14838
Q92993	KAT5	-0.0575259	-0.610928	-0.297666	0.187981	0.208526	-0.333607	0.357841	0.154322	-0.0195065					1.02443	-0.222827	1.51673	1.55745		0.492652	1.588
Q969P0	IGSF8	2.16463	0.625649	2.01519	0.956734	0.40732	1.40962	2.22909	2.43359	2.16157	2.80346	1.30707	3.70257	3.00836	3.71742	1.46945	3.5302	3.64302	1.16197	3.32245	3.22571
Q96DU3	SLAMF6	2.18971	1.00375	1.69911	-0.280192	-0.531061	0.524724	0.533633	1.1738	0.820694	1.08462	0.364168	2.01012	1.69859	2.06386	0.590815	1.908	2.08018	-0.680469	2.04426	1.3166
Q96E52	OMA1	0.22365	1.4474	1.035	0.71602	0.398225	1.38639	0.800809	1.12578	0.805375		0.184386	1.27275	0.881474	1.11834	1.86474	1.14625	1.46234	0.245825	0.505419	1.28316
Q96ER3	SAAL1	0.126954	0.153701	-0.00882466	-0.624716	-0.0507171	1.83477	0.312225	0.357127	0.492427										-0.298456
Q96JA1	LRIG1	1.42296	0.410054	0.84044	0.258434	0.58382	0.635189	0.637086	1.3477	0.841289	0.889197	0.418683	1.97725	1.36914	1.64208	0.526409	1.85299	1.77111	-0.63498	1.55166	1.55723
Q96LA6	FCRL1	1.74	0.884438	1.24293	-0.52165	0.0928472	1.12489	1.24519	1.24546	0.926773	1.30143	-0.147855	1.70411	1.66804	2.04504	0.224545	1.66489	1.86318	-0.195486	2.23596	1.62004
Q96RQ3	MCCC1	0.887965	-1.51005	-0.281413	0.0874628	1.05195	0.323481	1.28904	0.654248	0.74507	1.69562	-0.773451	1.09116	1.39163	1.28321	-0.54438	1.71412	1.06308	-1.04041	1.64629	1.16227
Q96S52	PIGS	0.019701	-0.151481	-0.0976485	0.272602	0.321746	0.58328	0.423128	1.1323	0.533063	1.13615			1.12332	0.991051	0.801554		0.894456	1.27744	0.654275	1.59069
Q96T49	PPP1R16B	0.401233	1.00656	0.629814	0.50875	0.675801	0.876589	1.08499	1.05621	0.733673	0.345613	-0.129937	1.51933	0.529622	1.14897	-0.203843	1.54095	1.73447	-0.789669	1.311	1.57403
Q96TC7	RMDN3	-0.0511774	-0.320647	0.276892	-0.141959	0.134476	0.655133	0.697796	1.46035	0.183762	0.270616	-0.629511	1.18748	0.411096	1.05247	-0.053206	1.54315	1.74741	-1.29861	1.03707	1.57523
Q9BXK5	BCL2L13	-0.010957	-0.67982	0.161013	0.582631	0.309147	0.828805	1.06897	0.865168	0.726569	1.16893	-0.0516623	1.71562	1.19388	1.76435	0.368761	1.57533	2.21581	-0.484174	2.00246	1.93015
Q9BY67	CADM1	2.02003	0.588008	1.66255	0.34771	-1.56204	1.23608	1.64838	2.27301	1.43436	1.43591	0.475391	2.67821	2.24343	2.67267	1.83625	2.78488	2.72544	0.818752	2.3636	2.3612
Q9GZY8	MFF	-0.328169	0.164724	0.285114	-0.527383	-0.522372	0.848124	0.500084	0.69238	0.382183	0.292467	1.70921	1.89485	0.108218	0.994807	0.0301518	0.894676	1.69555	-0.639156	0.451822	0.6328
Q9H3S1	SEMA4A	1.34849		0.937794										2.58709	2.47032		2.16644	2.17973		3.12385	1.69637
Q9HBE5	IL21R	1.35237	0.455839	1.0594	0.426312	0.0382623	0.852954	1.1337	1.63554	1.35948	1.74387	-0.318793	2.3851	1.81884	1.915	0.478359	2.32703	2.33076	0.178051	2.17841	1.95676
Q9NUL7	DDX28	0.266067		0.0681007	0.89367	-0.915773	0.306766	0.171837	0.577546	-0.173316	-0.213238			0.89586	-0.0231212	2.24948			2.03055	1.15771
Q9NV96	TMEM30A	1.10213	0.558641	0.860069	0.237228	0.0369103	0.78607	0.923414	1.06195	0.613515	0.808892	0.0216174	1.51885	1.16674	1.70281	0.948871	1.51514	1.74163	0.22741	1.35665	1.50348
Q9NVG8	TBC1D13	-0.639071		4.30808	0.295411	-0.0390586	0.0406905	0.0824045	-0.0870279	0.00424628	0.108465	-0.99812	-0.286536	-0.806014	0.0529304	-0.236815	-0.625189	-0.313138	-0.0842912	-0.365631	-0.339607
Q9NW38	FANCL	-0.248445	-0.441347	-0.324676		0.807852	3.26571		2.19897		0.894488			0.00590561	0.0259233	-0.292557			-0.453131	-0.0882913
Q9NWQ8	PAG1	-2.33473		-0.421163	0.784291	0.807125	1.67908	1.12806	2.13579	1.41403	0.8997	0.615348	1.62239	1.7008	2.08308	1.02642	1.91353	2.14033	-0.226151	1.94635	1.80392
Q9NY35	CLDND1	2.11093	1.97326	1.58859						2.20884				2.1687	3.30672	0.993679	2.0579	2.38564		2.33223	2.05768
Q9UIB8	CD84	2.33305	1.04598	1.99531	0.091711	0.725992	1.50905	2.09221	2.26764	2.04541	1.65126	0.301588	3.1005	2.23349	2.8387	0.797042	2.95858	3.14208	-0.681373	2.31151	2.47242
Q9ULF5	SLC39A10	3.52105	2.31167	3.35521			1.31706	1.47425	1.82974		1.37854			2.93389	2.60203					2.57063
Q9UN70	PCDHGC3	1.15377	0.319413	0.98783	0.956214	0.109643	0.718723	1.53335	1.59636	1.37841	2.23119	0.739577	2.73926	2.13425	2.87394	1.48241	3.25768	3.26157	0.634343	2.11157	3.19121
Q9Y289	SLC5A6	0.634516		0.148521											1.65806	0.243972	3.24239			1.8957	0.472028
Q9Y5Y6	ST14	2.54946	1.33276	2.42836	1.0072	0.286875	1.02024	1.53557	2.01229	1.66724	1.9674	1.50904	3.28574	2.77867	2.79	1.88618	2.9187	3.12394	1.15654	2.6768	2.19735
Q9Y624	F11R	1.54348	1.12343	1.91769	0.105582	-0.0520104	1.02631	0.972529	1.66789	1.6972	1.05613	0.73454	2.00999	1.52051	2.11864	1.23359	2.15373	2.45784	0.293639	2.02574	1.20727
Q9Y639	NPTN	3.52653	2.1207	3.32294	1.93212	-0.121704	0.510517	2.25011	2.74371	2.40688	2.136	0.820465		4.00448	3.76821	3.11675	4.06128	4.08743	1.90189	3.62543	3.78111
Q9Y693	LHFPL6	1.25067	0.771497	1.27455										1.23919	2.42909	2.51136	1.49477	2.27823	0.397737	1.27419	1.6494
P02748	C9		1.85203	2.86836	0.897345	0.267192	0.23917	0.642317	0.172357	0.0167571					0.119926
Q12959	DLG1		0.778427	1.33885	0.316897	-0.0563964	0.0878086	0.788705	0.597664	0.314169	0.336278			0.675725	1.41711	0.223487	0.774781	2.21989	-0.152168	1.46177	2.1226
Q63HQ0	AP1AR		0.264773	0.443606										0.561134	1.40941	-0.0466087	0.577145		-0.413052	1.92452	1.11175
Q9H330	TMEM245		-0.888109	1.63669										0.559411	0.572623	1.23484			0.835306	0.033921
A2RU30	TESPA1			-0.402824										1.37305	0.235297	0.172089			-0.514479	1.77564
A6NDU8	RIMOC1			4.14634							-0.591864
O95977	S1PR4			0.787879																3.33125
P26842	CD27			1.78418		0.292649	0.658615	0.341166		-0.654985					0.12522	1.96293
P49137	MAPKAPK2			3.73495	-0.0123017	-0.0914924	-0.0996454	0.104495	-0.318339	-0.00211527	-0.309947			-0.43504	-0.0661685	0.250847			-0.168995	-0.130185
Q9Y250	LZTS1			-0.324331	-0.216014	-0.453501	0.310433	-0.108055	0.288057	-0.0234339	0.000329701	-0.0715778	2.08953	1.52659	1.35752	0.613378	1.36078	1.824	0.492396	1.02975	1.67706
A6NJ78	METTL15				0.69976	0.0964429	0.0793595	-0.291761	0.978883	-0.693545	-0.500617			2.64314		1.49852			3.7094	0.333348
O60303	KATNIP				0.196027	1.3211	2.01926	1.64713	1.4145	0.56079	0.366534
O95881	TXNDC12				0.542091	0.885133	1.3061	0.413335	2.07521	0.550835	-0.140025			1.5845	0.810583	1.76365		1.74023	0.423158	0.488441	0.970449
P0CG12	DERPC				-0.594685	1.44174	1.88313	-0.0455648	2.76964	1.11362	0.548187									-0.988472
P12318	FCGR2A				-0.102163	-0.22855	0.0328877	1.50868	1.28366	1.08928	1.83437			1.95914	2.5381	0.786773	2.04802	2.45839		2.42161
P56378	ATP5MJ				1.61519	-0.589343	-0.122811	-0.174675	0.44267	0.181802							4.66887
Q3L8U1	CHD9				-0.38223		-0.35544	-0.367376	-0.59049	0.143335	-0.367953				-0.117476	3.28745				-0.361804
Q8TB37	NUBPL				0.541314	0.852062	0.48038		0.595593	0.242621					1.2818	1.66996
Q9UKG9	CROT				0.526244			0.644289							0.674771					2.55667
O00559	EBAG9					0.360072	1.89808	1.09759	1.51379	1.52168				1.29314	1.20053	0.453957	-0.574265	1.30528	0.393899	0.237266	1.17403
Q8IYJ2	C10orf67					3.90965		4.00807	4.22611	3.5243
Q969X1	TMBIM1					2.61941	2.55498		2.74433					1.00111	-0.172897	0.171748			-0.602913	0.322812
Q9UNN8	PROCR						0.564051	1.30229	1.19607					2.00761	2.46977		2.15865	1.59344		3.92839	1.14618
O00481	BTN3A1							0.637466	3.66451		1.64621	0.9912	2.22617				2.03747	2.18983		2.17048	1.7125
Q13433	SLC39A6							1.62154	0.152168	2.2111				2.38667	1.70741		1.42062			0.953128	1.88007
Q5T764	IFIT1B							4.8441
Q9NR33	POLE4							2.54977
Q9NPR2	SEMA4B								0.638061	0.782085				2.96337	2.96271	2.51747	2.1772	2.31567		2.23173	1.65855
Q8TF39	ZNF483											3.62879		3.03671	2.85394	4.60043	1.92408	3.42877	5.07761
P15104	GLUL													2.25538		1.56388			1.46069
Q15223	NECTIN1													1.87123	1.24163	1.31643	2.6958	2.43482		3.60859	2.24116
Q6ZUX7	LHFPL2													2.53569		2.24698
Q9Y5G0	PCDHGB5													1.14235	2.09757					2.8005
O43556	SGCE														2.17273		2.65868	2.73234		1.68942	2.7014
P08581	MET														2.14262					2.18517
Q96LA5	FCRL2														1.33546	-0.612883				2.17934
Q9C0B5	ZDHHC5														1.37825	2.89491				1.27244
O60669	SLC16A7															1.73298
Q8IUW5	RELL1																			2.15885
Q9BY12	SCAPER																			3.89437
O15431	SLC31A1																				2.03873
O95502	NPTXR																				7.40885

### Sheet: Daudi cluster annotations
Protein ID	Gene name	Cluster ID cut 0.4	Cluster ID cut 0.5	Cluster ID cut 0.6	Protein annotation	Cluster annotation at cut 0.4	Previously characterized on the cell surface
P01920	HLA-DQB1	10cut_0.4	5cut_0.5	3cut_0.6	Adaptive Immunity	Cell adhesion	TRUE
P04440	HLA-DPB1	10cut_0.4	5cut_0.5	3cut_0.6	Adaptive Immunity	Cell adhesion	TRUE
P05362	ICAM1	10cut_0.4	5cut_0.5	3cut_0.6	Cell adhesion	Cell adhesion	TRUE
P11049	CD37	10cut_0.4	5cut_0.5	3cut_0.6	Tetraspanin microdomain	NA	TRUE
P11836	MS4A1	10cut_0.4	5cut_0.5	3cut_0.6	Signaling	NA	TRUE
P13612	ITGA4	10cut_0.4	5cut_0.5	3cut_0.6	Cell adhesion	Cell adhesion	TRUE
P35613	BSG	10cut_0.4	5cut_0.5	3cut_0.6	Cell adhesion	Cell adhesion	TRUE
P54709	ATP1B3	10cut_0.4	5cut_0.5	3cut_0.6	Transporter	NA	TRUE
Q7Z6M3	MILR1	10cut_0.4	5cut_0.5	3cut_0.6	Receptor	NA	TRUE
Q969P0	IGSF8	10cut_0.4	5cut_0.5	3cut_0.6	Cell membrane	NA	TRUE
Q9Y5Y6	ST14	10cut_0.4	5cut_0.5	3cut_0.6	Cell membrane	NA	TRUE
P08473	MME	11cut_0.4	7cut_0.5	5cut_0.6	Cell membrane	Cell membrane	TRUE
P13598	ICAM2	11cut_0.4	7cut_0.5	5cut_0.6	Cell adhesion	Cell membrane	TRUE
P28907	CD38	11cut_0.4	7cut_0.5	5cut_0.6	Cell membrane	Cell membrane	TRUE
P34910	EVI2B	11cut_0.4	7cut_0.5	5cut_0.6	Cell membrane	Cell membrane	TRUE
P09326	CD48	12cut_0.4	7cut_0.5	5cut_0.6	GPI-anchored	Cell membrane	TRUE
P25942	CD40	12cut_0.4	7cut_0.5	5cut_0.6	Receptor	Cell membrane	TRUE
Q13740	ALCAM	12cut_0.4	7cut_0.5	5cut_0.6	Cell adhesion	Cell membrane	TRUE
Q14118	DAG1	12cut_0.4	7cut_0.5	5cut_0.6	Receptor	Cell membrane	TRUE
Q9Y639	NPTN	12cut_0.4	7cut_0.5	5cut_0.6	Cell adhesion	Cell membrane	TRUE
P13688	CEACAM1	13cut_0.4	3cut_0.5	2cut_0.6	Cell adhesion	Cell adhesion	TRUE
Q9ULF5	SLC39A10	13cut_0.4	3cut_0.5	2cut_0.6	Transporter	Transporter	TRUE
P14923	JUP	14cut_0.4	8cut_0.5	2cut_0.6	Cell adhesion	Cell junction	TRUE
Q02413	DSG1	14cut_0.4	8cut_0.5	2cut_0.6	Cell adhesion	Cell junction	TRUE
Q08554	DSC1	14cut_0.4	8cut_0.5	2cut_0.6	Cell adhesion	Cell junction	TRUE
A6NJ78	METTL15	14cut_0.4	8cut_0.5	2cut_0.6	Mitochondrial	NA	FALSE
P20073	ANXA7	15cut_0.4	2cut_0.5	1cut_0.6	Cell membrane	NA	TRUE
Q01433	AMPD2	15cut_0.4	2cut_0.5	1cut_0.6	Mislocalized	Maverick	FALSE
Q5T764	IFIT1B	15cut_0.4	2cut_0.5	1cut_0.6	Mislocalized	Maverick	FALSE
Q9NR33	POLE4	15cut_0.4	2cut_0.5	1cut_0.6	Mislocalized	Maverick	FALSE
P35637	FUS	16cut_0.4	9cut_0.5	1cut_0.6	Nucleic acid binding	Nucleic acid binding	FALSE
Q13332	PTPRS	17cut_0.4	10cut_0.5	6cut_0.6	Receptor	Receptor	TRUE
Q2KHR2	RFX7	18cut_0.4	8cut_0.5	2cut_0.6	Nucleic acid binding	Nucleic acid binding	FALSE
Q9Y289	SLC5A6	19cut_0.4	2cut_0.5	1cut_0.6	Transporter	Transporter	TRUE
P56378	ATP5MJ	19cut_0.4	2cut_0.5	1cut_0.6	Mitochondrial	NA	TRUE
O00220	TNFRSF10A	1cut_0.4	1cut_0.5	1cut_0.6	Receptor	Cell membrane	TRUE
O14494	PLPP1	1cut_0.4	1cut_0.5	1cut_0.6	Cell membrane	Cell membrane	TRUE
O14763	TNFRSF10B	1cut_0.4	1cut_0.5	1cut_0.6	Receptor	Cell membrane	TRUE
P02765	AHSG	1cut_0.4	1cut_0.5	1cut_0.6	Secreted	NA	TRUE
Q9NVG8	TBC1D13	1cut_0.4	1cut_0.5	1cut_0.6	Cell membrane	Cell membrane	TRUE
P02748	C9	1cut_0.4	1cut_0.5	1cut_0.6	Innate immunity	Cell membrane	TRUE
A6NDU8	RIMOC1	1cut_0.4	1cut_0.5	1cut_0.6	Mislocalized	NA	FALSE
P49137	MAPKAPK2	1cut_0.4	1cut_0.5	1cut_0.6	Mislocalized	NA	FALSE
Q8IYJ2	C10orf67	20cut_0.4	11cut_0.5	1cut_0.6	Mitochondrial	NA	FALSE
Q8TF39	ZNF483	21cut_0.4	10cut_0.5	6cut_0.6	Nucleic acid binding	NA	FALSE
O95502	NPTXR	22cut_0.4	12cut_0.5	7cut_0.6	Receptor	Cell membrane	TRUE
O14523	C2CD2L	2cut_0.4	2cut_0.5	1cut_0.6	Cell membrane	Cell membrane	TRUE
P10109	FDX1	2cut_0.4	2cut_0.5	1cut_0.6	Mitochondrial	NA	FALSE
P15884	TCF4	2cut_0.4	2cut_0.5	1cut_0.6	Mislocalized	NA	FALSE
P19397	CD53	2cut_0.4	2cut_0.5	1cut_0.6	Cell membrane	Cell membrane	TRUE
P20916	MAG	2cut_0.4	2cut_0.5	1cut_0.6	Cell adhesion	Cell membrane	TRUE
P31151	S100A7	2cut_0.4	2cut_0.5	1cut_0.6	Innate Immunity	Cell membrane	TRUE
P49247	RPIA	2cut_0.4	2cut_0.5	1cut_0.6	Other	NA	FALSE
Q04656	ATP7A	2cut_0.4	2cut_0.5	1cut_0.6	Transporter	Cell membrane	TRUE
Q6AHZ1	ZNF518A	2cut_0.4	2cut_0.5	1cut_0.6	Nucleic acid binding	NA	FALSE
Q6KCM7	SLC25A25	2cut_0.4	2cut_0.5	1cut_0.6	Transporter	NA	TRUE
Q9NUL7	DDX28	2cut_0.4	2cut_0.5	1cut_0.6	Nucleic acid binding	NA	FALSE
Q63HQ0	AP1AR	2cut_0.4	2cut_0.5	1cut_0.6	Other	NA	FALSE
Q9H330	TMEM245	2cut_0.4	2cut_0.5	1cut_0.6	Cell membrane	NA	TRUE
A2RU30	TESPA1	2cut_0.4	2cut_0.5	1cut_0.6	Cell membrane	NA	TRUE
O95977	S1PR4	2cut_0.4	2cut_0.5	1cut_0.6	Receptor	Cell membrane	TRUE
P26842	CD27	2cut_0.4	2cut_0.5	1cut_0.6	Receptor	Cell membrane	TRUE
Q3L8U1	CHD9	2cut_0.4	2cut_0.5	1cut_0.6	Nucleic acid binding	NA	FALSE
Q8TB37	NUBPL	2cut_0.4	2cut_0.5	1cut_0.6	Mitochondrial	Cell membrane	TRUE
Q9UKG9	CROT	2cut_0.4	2cut_0.5	1cut_0.6	Mislocalized	NA	FALSE
P15104	GLUL	2cut_0.4	2cut_0.5	1cut_0.6	Cell membrane	Cell membrane	TRUE
Q6ZUX7	LHFPL2	2cut_0.4	2cut_0.5	1cut_0.6	Cell membrane	Cell membrane	TRUE
Q9Y5G0	PCDHGB5	2cut_0.4	2cut_0.5	1cut_0.6	Cell adhesion	Cell membrane	TRUE
P08581	MET	2cut_0.4	2cut_0.5	1cut_0.6	Receptor	Cell membrane	TRUE
Q96LA5	FCRL2	2cut_0.4	2cut_0.5	1cut_0.6	Receptor	Cell membrane	TRUE
Q9C0B5	ZDHHC5	2cut_0.4	2cut_0.5	1cut_0.6	Cell adhesion	Cell membrane	TRUE
O60669	SLC16A7	2cut_0.4	2cut_0.5	1cut_0.6	Transporter	Cell membrane	TRUE
Q8IUW5	RELL1	2cut_0.4	2cut_0.5	1cut_0.6	Cell membrane	Cell membrane	TRUE
Q9BY12	SCAPER	2cut_0.4	2cut_0.5	1cut_0.6	Mislocalized	NA	FALSE
O15431	SLC31A1	2cut_0.4	2cut_0.5	1cut_0.6	Transporter	Cell membrane	TRUE
O15031	PLXNB2	3cut_0.4	3cut_0.5	2cut_0.6	Receptor	Cell membrane	TRUE
P08575	PTPRC	3cut_0.4	3cut_0.5	2cut_0.6	Receptor	Cell membrane	TRUE
P15260	IFNGR1	3cut_0.4	3cut_0.5	2cut_0.6	Innate Immunity	Cell membrane	TRUE
P22794	EVI2A	3cut_0.4	3cut_0.5	2cut_0.6	Receptor	Cell membrane	TRUE
P27701	CD82	3cut_0.4	3cut_0.5	2cut_0.6	Adaptive Immunity	Cell membrane	TRUE
P33241	LSP1	3cut_0.4	3cut_0.5	2cut_0.6	Cell membrane	Cell membrane	TRUE
P33681	CD80	3cut_0.4	3cut_0.5	2cut_0.6	Receptor	Cell membrane	TRUE
P48960	ADGRE5	3cut_0.4	3cut_0.5	2cut_0.6	Cell adhesion	Cell membrane	TRUE
P60033	CD81	3cut_0.4	3cut_0.5	2cut_0.6	Cell adhesion	Cell membrane	TRUE
P78410	BTN3A2	3cut_0.4	3cut_0.5	2cut_0.6	Adaptive Immunity	Cell membrane	TRUE
P98172	EFNB1	3cut_0.4	3cut_0.5	2cut_0.6	Cell adhesion	Cell membrane	TRUE
Q01650	SLC7A5	3cut_0.4	3cut_0.5	2cut_0.6	Transporter	Cell membrane	TRUE
Q8IWA5	SLC44A2	3cut_0.4	3cut_0.5	2cut_0.6	Transporter	Cell membrane	TRUE
O15400	STX7	4cut_0.4	4cut_0.5	2cut_0.6	Cell membrane	Cell membrane	TRUE
O43707	ACTN4	4cut_0.4	4cut_0.5	2cut_0.6	Other	NA	FALSE
P11912	CD79A	4cut_0.4	4cut_0.5	2cut_0.6	Adaptive Immunity	Cell membrane	TRUE
P24394	IL4R	4cut_0.4	4cut_0.5	2cut_0.6	Receptor	Cell membrane	TRUE
P32970	CD70	4cut_0.4	4cut_0.5	2cut_0.6	Adaptive Immunity	Cell membrane	TRUE
P46531	NOTCH1	4cut_0.4	4cut_0.5	2cut_0.6	Receptor	Cell membrane	TRUE
P48551	IFNAR2	4cut_0.4	4cut_0.5	2cut_0.6	Receptor	Cell membrane	TRUE
Q7Z3C6	ATG9A	4cut_0.4	4cut_0.5	2cut_0.6	Cell membrane	Cell membrane	TRUE
Q8IWT6	LRRC8A	4cut_0.4	4cut_0.5	2cut_0.6	Transporter	Cell membrane	TRUE
Q8N6F7	GCSAM	4cut_0.4	4cut_0.5	2cut_0.6	Cell motility	Cell membrane	TRUE
Q8NBS9	TXNDC5	4cut_0.4	4cut_0.5	2cut_0.6	Other	NA	FALSE
Q8NG11	TSPAN14	4cut_0.4	4cut_0.5	2cut_0.6	Cell membrane	Cell membrane	TRUE
Q92581	SLC9A6	4cut_0.4	4cut_0.5	2cut_0.6	Transporter	Cell membrane	TRUE
Q92993	KAT5	4cut_0.4	4cut_0.5	2cut_0.6	Mislocalized	NA	FALSE
Q96E52	OMA1	4cut_0.4	4cut_0.5	2cut_0.6	Mitochondrial	NA	FALSE
Q96RQ3	MCCC1	4cut_0.4	4cut_0.5	2cut_0.6	Mitochondrial	NA	FALSE
Q96S52	PIGS	4cut_0.4	4cut_0.5	2cut_0.6	Other	NA	FALSE
Q96T49	PPP1R16B	4cut_0.4	4cut_0.5	2cut_0.6	Cell membrane	Cell membrane	TRUE
Q96TC7	RMDN3	4cut_0.4	4cut_0.5	2cut_0.6	Mislocalized	NA	FALSE
Q9GZY8	MFF	4cut_0.4	4cut_0.5	2cut_0.6	Mitochondrial	NA	FALSE
Q9H3S1	SEMA4A	4cut_0.4	4cut_0.5	2cut_0.6	Receptor	Cell membrane	TRUE
Q9Y693	LHFPL6	4cut_0.4	4cut_0.5	2cut_0.6	Cell membrane	Cell membrane	TRUE
Q12959	DLG1	4cut_0.4	4cut_0.5	2cut_0.6	Cell adhesion	Cell membrane	TRUE
Q9Y250	LZTS1	4cut_0.4	4cut_0.5	2cut_0.6	Cell membrane	Cell membrane	TRUE
O95881	TXNDC12	4cut_0.4	4cut_0.5	2cut_0.6	ER related	NA	FALSE
P12318	FCGR2A	4cut_0.4	4cut_0.5	2cut_0.6	Receptor	Cell membrane	TRUE
O00559	EBAG9	4cut_0.4	4cut_0.5	2cut_0.6	Receptor	Cell membrane	TRUE
Q9UNN8	PROCR	4cut_0.4	4cut_0.5	2cut_0.6	Receptor	Cell membrane	TRUE
Q13433	SLC39A6	4cut_0.4	4cut_0.5	2cut_0.6	Transporter	Cell membrane	TRUE
Q9NPR2	SEMA4B	4cut_0.4	4cut_0.5	2cut_0.6	Receptor	Cell membrane	TRUE
Q15223	NECTIN1	4cut_0.4	4cut_0.5	2cut_0.6	Cell adhesion	Cell membrane	TRUE
O43556	SGCE	4cut_0.4	4cut_0.5	2cut_0.6	Cell membrane	Cell membrane	TRUE
O60449	LY75	5cut_0.4	4cut_0.5	2cut_0.6	Receptor	NA	TRUE
O94985	CLSTN1	5cut_0.4	4cut_0.5	2cut_0.6	Cell adhesion	NA	TRUE
P15391	CD19	5cut_0.4	4cut_0.5	2cut_0.6	Adaptive Immunity	Immunity	TRUE
P15529	CD46	5cut_0.4	4cut_0.5	2cut_0.6	Adaptive Immunity	Immunity	TRUE
P15907	ST6GAL1	5cut_0.4	4cut_0.5	2cut_0.6	Other	NA	FALSE
P20701	ITGAL	5cut_0.4	4cut_0.5	2cut_0.6	Cell adhesion	NA	TRUE
P21854	CD72	5cut_0.4	4cut_0.5	2cut_0.6	Adaptive Immunity	Immunity	TRUE
P40259	CD79B	5cut_0.4	4cut_0.5	2cut_0.6	Adaptive Immunity	Immunity	TRUE
Q06481	APLP2	5cut_0.4	4cut_0.5	2cut_0.6	Cell membrane	NA	TRUE
Q10589	BST2	5cut_0.4	4cut_0.5	2cut_0.6	Innate Immunity	Immunity	TRUE
Q13813	SPTAN1	5cut_0.4	4cut_0.5	2cut_0.6	Other	NA	TRUE
Q6P4Q7	CNNM4	5cut_0.4	4cut_0.5	2cut_0.6	Transporter	NA	TRUE
Q6WKZ4	RAB11FIP1	5cut_0.4	4cut_0.5	2cut_0.6	Other	NA	FALSE
Q7L1W4	LRRC8D	5cut_0.4	4cut_0.5	2cut_0.6	Channel	NA	TRUE
Q86X29	LSR	5cut_0.4	4cut_0.5	2cut_0.6	Receptor	NA	TRUE
Q8NHL6	LILRB1	5cut_0.4	4cut_0.5	2cut_0.6	Receptor	Immunity	TRUE
Q8WTV0	SCARB1	5cut_0.4	4cut_0.5	2cut_0.6	Receptor	NA	TRUE
Q96DU3	SLAMF6	5cut_0.4	4cut_0.5	2cut_0.6	Receptor	Immunity	TRUE
Q96JA1	LRIG1	5cut_0.4	4cut_0.5	2cut_0.6	Anti-receptor	NA	TRUE
Q96LA6	FCRL1	5cut_0.4	4cut_0.5	2cut_0.6	Receptor	NA	TRUE
Q9BXK5	BCL2L13	5cut_0.4	4cut_0.5	2cut_0.6	Apoptosis	NA	TRUE
Q9HBE5	IL21R	5cut_0.4	4cut_0.5	2cut_0.6	Receptor	NA	TRUE
Q9NV96	TMEM30A	5cut_0.4	4cut_0.5	2cut_0.6	Cell membrane	NA	TRUE
Q9NWQ8	PAG1	5cut_0.4	4cut_0.5	2cut_0.6	Anti-receptor	Immunity	TRUE
O00481	BTN3A1	5cut_0.4	4cut_0.5	2cut_0.6	Adaptive Immunity	Immunity	TRUE
O75144	ICOSLG	6cut_0.4	5cut_0.5	3cut_0.6	Receptor ligand	Receptor ligand	TRUE
P19256	CD58	6cut_0.4	5cut_0.5	3cut_0.6	Cell adhesion	Receptor ligand	TRUE
P32971	TNFSF8	6cut_0.4	5cut_0.5	3cut_0.6	Receptor ligand	Receptor ligand	TRUE
Q6PCB8	EMB	6cut_0.4	5cut_0.5	3cut_0.6	Cell adhesion	NA	TRUE
Q7KYR7	BTN2A1	6cut_0.4	5cut_0.5	3cut_0.6	Receptor ligand	Receptor ligand	TRUE
Q86UF1	TSPAN33	6cut_0.4	5cut_0.5	3cut_0.6	Cell membrane	NA	TRUE
Q9NY35	CLDND1	6cut_0.4	5cut_0.5	3cut_0.6	Cell membrane	NA	TRUE
O75909	CCNK	7cut_0.4	2cut_0.5	1cut_0.6	Nuclear	Maverick	FALSE
Q92804	TAF15	7cut_0.4	2cut_0.5	1cut_0.6	Nucleic acid binding	Maverick	FALSE
Q96ER3	SAAL1	7cut_0.4	2cut_0.5	1cut_0.6	Nuclear	Maverick	FALSE
Q9NW38	FANCL	7cut_0.4	2cut_0.5	1cut_0.6	Nuclear	Maverick	FALSE
O60303	KATNIP	7cut_0.4	2cut_0.5	1cut_0.6	Mislocalized	NA	FALSE
P0CG12	DERPC	7cut_0.4	2cut_0.5	1cut_0.6	Nuclear	Maverick	FALSE
Q969X1	TMBIM1	7cut_0.4	2cut_0.5	1cut_0.6	Mislocalized	NA	FALSE
O95297	MPZL1	8cut_0.4	5cut_0.5	3cut_0.6	Receptor	Receptor	TRUE
P01871	IGHM	8cut_0.4	5cut_0.5	3cut_0.6	Adaptive Immunity	NA	TRUE
P02786	TFRC	8cut_0.4	5cut_0.5	3cut_0.6	Receptor	Receptor	TRUE
P08195	SLC3A2	8cut_0.4	5cut_0.5	3cut_0.6	Transporter	Receptor	TRUE
P16070	CD44	8cut_0.4	5cut_0.5	3cut_0.6	Receptor	NA	TRUE
P20023	CR2	8cut_0.4	5cut_0.5	3cut_0.6	Innate Immunity	Receptor	TRUE
P20036	HLA-DPA1	8cut_0.4	5cut_0.5	3cut_0.6	Adaptive Immunity	NA	TRUE
P20273	CD22	8cut_0.4	5cut_0.5	3cut_0.6	Receptor	Receptor	TRUE
P31994	FCGR2B	8cut_0.4	5cut_0.5	3cut_0.6	Receptor	Receptor	TRUE
P42081	CD86	8cut_0.4	5cut_0.5	3cut_0.6	Receptor	Receptor	TRUE
P42892	ECE1	8cut_0.4	5cut_0.5	3cut_0.6	Cell membrane	NA	TRUE
P78310	CXADR	8cut_0.4	5cut_0.5	3cut_0.6	Cell adhesion	Receptor	TRUE
P78536	ADAM17	8cut_0.4	5cut_0.5	3cut_0.6	Cell adhesion	NA	TRUE
Q8TCZ2	CD99L2	8cut_0.4	5cut_0.5	3cut_0.6	Cell adhesion	NA	TRUE
Q8TDQ0	HAVCR2	8cut_0.4	5cut_0.5	3cut_0.6	Receptor	Receptor	TRUE
Q92854	SEMA4D	8cut_0.4	5cut_0.5	3cut_0.6	Receptor	Receptor	TRUE
Q92859	NEO1	8cut_0.4	5cut_0.5	3cut_0.6	Receptor	Receptor	TRUE
Q9BY67	CADM1	8cut_0.4	5cut_0.5	3cut_0.6	Cell adhesion	NA	TRUE
Q9UIB8	CD84	8cut_0.4	5cut_0.5	3cut_0.6	Receptor	Receptor	TRUE
Q9UN70	PCDHGC3	8cut_0.4	5cut_0.5	3cut_0.6	Cell adhesion	NA	TRUE
Q9Y624	F11R	8cut_0.4	5cut_0.5	3cut_0.6	Cell adhesion	Receptor	TRUE
P01903	HLA-DRA	9cut_0.4	6cut_0.5	4cut_0.6	Adaptive Immunity	HLA-DR complex	TRUE
P01911	HLA-DRB1	9cut_0.4	6cut_0.5	4cut_0.6	Adaptive Immunity	HLA-DR complex	TRUE
P79483	HLA-DRB3	9cut_0.4	6cut_0.5	4cut_0.6	Adaptive Immunity	HLA-DR complex	TRUE

### Sheet: Daudi graph connectivity
Protein ID	Gene name	Graph connectivity score
O00220	TNFRSF10A	0.263175
O14494	PLPP1	0.258871
O14523	C2CD2L	0.357221
O14763	TNFRSF10B	0.249306
O15031	PLXNB2	0.517033
O15400	STX7	0.483303
O43707	ACTN4	0.363345
O60449	LY75	0.468253
O75144	ICOSLG	0.466697
O75909	CCNK	0.388562
O94985	CLSTN1	0.401209
O95297	MPZL1	0.555203
P01871	IGHM	0.559134
P01903	HLA-DRA	0.568591
P01911	HLA-DRB1	0.544039
P01920	HLA-DQB1	0.571291
P02765	AHSG	0.305691
P02786	TFRC	0.428603
P04440	HLA-DPB1	0.546661
P05362	ICAM1	0.580861
P08195	SLC3A2	0.506829
P08473	MME	0.623683
P08575	PTPRC	0.617745
P09326	CD48	0.434205
P10109	FDX1	0.420609
P11049	CD37	0.633614
P11836	MS4A1	0.595718
P11912	CD79A	0.620135
P13598	ICAM2	0.553705
P13612	ITGA4	0.510954
P13688	CEACAM1	0.38281
P14923	JUP	0.274799
P15260	IFNGR1	0.389156
P15391	CD19	0.540892
P15529	CD46	0.615587
P15884	TCF4	0.322495
P15907	ST6GAL1	0.442253
P16070	CD44	0.601513
P19256	CD58	0.540592
P19397	CD53	0.401767
P20023	CR2	0.393848
P20036	HLA-DPA1	0.588173
P20073	ANXA7	0.327352
P20273	CD22	0.564744
P20701	ITGAL	0.502322
P20916	MAG	0.171434
P21854	CD72	0.496631
P22794	EVI2A	0.382051
P24394	IL4R	0.349124
P25942	CD40	0.481559
P27701	CD82	0.547637
P28907	CD38	0.630195
P31151	S100A7	0.213815
P31994	FCGR2B	0.452537
P32970	CD70	0.424509
P32971	TNFSF8	0.571624
P33241	LSP1	0.428103
P33681	CD80	0.307714
P34910	EVI2B	0.454427
P35030	PRSS3
P35613	BSG	0.604991
P35637	FUS	0.551053
P40259	CD79B	0.587795
P42081	CD86	0.532983
P42892	ECE1	0.503932
P46531	NOTCH1	0.348549
P48551	IFNAR2	0.37036
P48960	ADGRE5	0.501388
P49247	RPIA	0.216608
P54709	ATP1B3	0.602893
P60033	CD81	0.374005
P78310	CXADR	0.588307
P78410	BTN3A2	0.433666
P78536	ADAM17	0.449321
P79483	HLA-DRB3	0.355226
P98172	EFNB1	0.316128
Q01433	AMPD2	0.353988
Q01650	SLC7A5	0.53351
Q02413	DSG1	0.302188
Q04656	ATP7A	0.264993
Q06481	APLP2	0.495698
Q08554	DSC1	0.304435
Q10589	BST2	0.573291
Q13332	PTPRS	0.483852
Q13740	ALCAM	0.436226
Q13813	SPTAN1	0.336473
Q14118	DAG1	0.508674
Q2KHR2	RFX7	0.154156
Q6AHZ1	ZNF518A	0.294209
Q6KCM7	SLC25A25	0.208559
Q6P4Q7	CNNM4	0.469397
Q6PCB8	EMB	0.46107
Q6WKZ4	RAB11FIP1	0.394715
Q7KYR7	BTN2A1	0.331551
Q7L1W4	LRRC8D	0.387781
Q7Z3C6	ATG9A	0.371498
Q7Z6M3	MILR1	0.60926
Q86UF1	TSPAN33	0.564851
Q86X29	LSR	0.406386
Q8IWA5	SLC44A2	0.50129
Q8IWT6	LRRC8A	0.568461
Q8N6F7	GCSAM	0.395961
Q8NBS9	TXNDC5	0.481234
Q8NG11	TSPAN14	0.501378
Q8NHL6	LILRB1	0.565881
Q8TCZ2	CD99L2	0.48569
Q8TDQ0	HAVCR2	0.499327
Q8WTV0	SCARB1	0.704219
Q92581	SLC9A6	0.436668
Q92804	TAF15	0.607155
Q92854	SEMA4D	0.465329
Q92859	NEO1	0.318616
Q92993	KAT5	0.361808
Q969P0	IGSF8	0.483179
Q96DU3	SLAMF6	0.54024
Q96E52	OMA1	0.493291
Q96ER3	SAAL1	0.282469
Q96JA1	LRIG1	0.482716
Q96LA6	FCRL1	0.610907
Q96RQ3	MCCC1	0.596075
Q96S52	PIGS	0.379469
Q96T49	PPP1R16B	0.586635
Q96TC7	RMDN3	0.438542
Q9BXK5	BCL2L13	0.465084
Q9BY67	CADM1	0.490715
Q9GZY8	MFF	0.401885
Q9H3S1	SEMA4A	0.411411
Q9HBE5	IL21R	0.541167
Q9NUL7	DDX28	0.17889
Q9NV96	TMEM30A	0.366206
Q9NVG8	TBC1D13	0.229219
Q9NW38	FANCL	0.203382
Q9NWQ8	PAG1	0.725362
Q9NY35	CLDND1	0.615086
Q9UIB8	CD84	0.579172
Q9ULF5	SLC39A10	0.486293
Q9UN70	PCDHGC3	0.43444
Q9Y289	SLC5A6	0.186101
Q9Y5Y6	ST14	0.571435
Q9Y624	F11R	0.393993
Q9Y639	NPTN	0.709331
Q9Y693	LHFPL6	0.454309
P02748	C9	0.186083
Q12959	DLG1	0.410525
Q63HQ0	AP1AR	0.244087
Q9H330	TMEM245	0.228588
A2RU30	TESPA1	0.281554
A6NDU8	RIMOC1	0.151766
O95977	S1PR4	0.11015
P26842	CD27	0.263336
P49137	MAPKAPK2	0.230186
Q9Y250	LZTS1	0.459033
A6NJ78	METTL15	0.216842
O60303	KATNIP	0.232664
O95881	TXNDC12	0.417618
P0CG12	DERPC	0.418542
P12318	FCGR2A	0.365872
P56378	ATP5MJ	0.119454
Q3L8U1	CHD9	0.119677
Q8TB37	NUBPL	0.101361
Q9UKG9	CROT	0.0983657
O00559	EBAG9	0.521301
Q8IYJ2	C10orf67	0.0956746
Q969X1	TMBIM1	0.204933
Q9UNN8	PROCR	0.283928
O00481	BTN3A1	0.332918
Q13433	SLC39A6	0.330043
Q5T764	IFIT1B	0.0956746
Q9NR33	POLE4	0.0956746
Q9NPR2	SEMA4B	0.375015
Q8TF39	ZNF483	0.203367
P15104	GLUL	0.134141
Q15223	NECTIN1	0.321556
Q6ZUX7	LHFPL2	0.145104
Q9Y5G0	PCDHGB5	0.112884
O43556	SGCE	0.303597
P08581	MET	0.0742554
Q96LA5	FCRL2	0.264967
Q9C0B5	ZDHHC5	0.0895209
O60669	SLC16A7	0.0568823
Q8IUW5	RELL1	0.0742554
Q9BY12	SCAPER	0.0742554
O15431	SLC31A1	0.10745
O95502	NPTXR	0.10745
